# Decoding m^6^Am by simultaneous transcription-start mapping and methylation quantification

**DOI:** 10.1101/2024.10.16.618717

**Authors:** Jianheng Fox Liu, Ben R. Hawley, Luke S. Nicholson, Samie R. Jaffrey

## Abstract

*N*^6^,2’-*O*-dimethyladenosine (m^6^Am) is a modified nucleotide located at the first transcribed position in mRNA and snRNA that is essential for diverse physiological processes. m^6^Am mapping methods assume each gene uses a single start nucleotide. However, gene transcription usually involves multiple start sites, generating numerous 5’ isoforms. Thus, gene levels annotations cannot capture the diversity of m^6^Am modification in the transcriptome. Here we describe CROWN-seq, which simultaneously identifies transcription-start nucleotides and quantifies m^6^Am stoichiometry for each 5’ isoform that initiates with adenosine. Using CROWN-seq, we map the m^6^Am landscape in nine human cell lines. Our findings reveal that m^6^Am is nearly always a high stoichiometry modification, with only a small subset of cellular mRNAs showing lower m^6^Am stoichiometry. We find that m^6^Am is associated with increased transcript expression and provide evidence that m^6^Am may be linked to transcription initiation associated with specific promoter sequences and initiation mechanisms. These data suggest a potential new function for m^6^Am in influencing transcription.
