## Supplementary material for "Decoding m^6^Am by simultaneous transcription-start mapping and methylation quantification": Table S1-S7: Table S2 The design of m6Am standards.xlsx

### Sheet: Legend
Table S2. The design of m6Am standards.
Sheet 1. The nonconversion rates of m6Am standards
Sheet 2. The design of the m6Am standards
Sheet 3. Mixing m6Am and Am modified oligos

### Sheet: Non-conversion rates
Sheet 1 Non-conversion rates measured in the m6Am standards
Summary
	Observed non-conversion rate
Expected non-conversion rate	Replicate #1	Replicate #2	Replicate #3	Average
0	0.011283	0.014461	0.009589	0.0117777
0.25	0.233853	0.207563	0.228281	0.223232
0.5	0.57041	0.575714	0.587991	0.578038
0.75	0.695332	0.681685	0.709711	0.695576
1	0.985169	0.983934	0.983982	0.984362
Regression	Slope	0.967004
	Intercept	0.015
	r	0.992
	p-value	0.0008575
Replicate #1
Name	A count	T count	C count	G count	AG coverage	Observed non-conversion rate	Expected non-conversion rate
ERCC-00057-1-TCGTCG	8	0	0	701	709	0.0112835	0
ERCC-00057-2-GTTGCG	210	1	2	688	898	0.233853	0.25
ERCC-00057-3-CTCTCG	640	0	9	482	1122	0.57041	0.5
ERCC-00057-4-CGTGCT	566	0	9	248	814	0.695332	0.75
ERCC-00057-5-TTTCGT	2192	0	30	33	2225	0.985169	1
Replicate #2
Name	A count	T count	C count	G count	AG coverage	Observed non-conversion rate	Expected non-conversion rate
ERCC-00057-1-TCGTCG	13	0	0	886	899	0.0144605	0
ERCC-00057-2-GTTGCG	247	0	2	943	1190	0.207563	0.25
ERCC-00057-3-CTCTCG	806	1	16	594	1400	0.575714	0.5
ERCC-00057-4-CGTGCT	696	0	10	325	1021	0.681685	0.75
ERCC-00057-5-TTTCGT	2511	0	39	41	2552	0.983934	1
Replicate #3
Name	A count	T count	C count	G count	AG coverage	Observed non-conversion rate	Expected non-conversion rate
ERCC-00057-1-TCGTCG	81	6	0	8366	8447	0.0095892	0
ERCC-00057-2-GTTGCG	2336	8	12	7897	10233	0.228281	0.25
ERCC-00057-3-CTCTCG	7658	20	61	5366	13024	0.587991	0.5
ERCC-00057-4-CGTGCT	6804	9	31	2783	9587	0.709711	0.75
ERCC-00057-5-TTTCGT	21071	33	121	343	21414	0.983982	1

### Sheet: Design
Sheet 2 The design of m6Am standards
ERCC-00057-1-TCGTCG	TAATACGACTCACTATAAGTGCATCCTCGTGGCATCATGCGTCTCCTCAGTAGGTCTGCTCGTCGGACTGATCCTAGTGCAATGCGTCTGAGCCTGAGCTACAGCGATATAGCCTGGATTGTGAGCGTATTTGCTGTCAGAACCTCAGCTCATCATGTATGATGCTGTACCATCCTGCGATTTA
ERCC-00057-2-GTTGCG	TAATACGACTCACTATAAGTGCATCCTCGTGGCATCATGCGTCTCCTCAGTAGGTCTGCGTTGCGGACTGATCCTAGTGCAATGCGTCTGAGCCTGAGCTACAGCGATATAGCCTGGATTGTGAGCGTATTTGCTGTCAGAACCTCAGCTCATCATGTATGATGCTGTACCATCCTGCGATTTA
ERCC-00057-3-CTCTCG	TAATACGACTCACTATAAGTGCATCCTCGTGGCATCATGCGTCTCCTCAGTAGGTCTGCCTCTCGGACTGATCCTAGTGCAATGCGTCTGAGCCTGAGCTACAGCGATATAGCCTGGATTGTGAGCGTATTTGCTGTCAGAACCTCAGCTCATCATGTATGATGCTGTACCATCCTGCGATTTA
ERCC-00057-4-CGTGCT	TAATACGACTCACTATAAGTGCATCCTCGTGGCATCATGCGTCTCCTCAGTAGGTCTGCCGTGCTGACTGATCCTAGTGCAATGCGTCTGAGCCTGAGCTACAGCGATATAGCCTGGATTGTGAGCGTATTTGCTGTCAGAACCTCAGCTCATCATGTATGATGCTGTACCATCCTGCGATTTA
ERCC-00057-5-TTTCGT	TAATACGACTCACTATAAGTGCATCCTCGTGGCATCATGCGTCTCCTCAGTAGGTCTGCTTTCGTGACTGATCCTAGTGCAATGCGTCTGAGCCTGAGCTACAGCGATATAGCCTGGATTGTGAGCGTATTTGCTGTCAGAACCTCAGCTCATCATGTATGATGCTGTACCATCCTGCGATTTA
T7 promoter sequences are in green
AG bases for TriLink m7G cap analog is in purple
Barcodes are in red

### Sheet: Mixing oligos
Sheet 3 Mixing m6Am and Am oligos
	Am oligo					m6Am oligo					Mix
Name	Concentration (pmole/ul)	Concentration (ng/ul)	Volume (ul)	Amount (pmoles)	Amoung (ng)	Concentration (pmole/ul)	Concentration (ng/ul)	Volume (ul)	Amount (pmole)	Amoung (ng)	Design m6Am ratio	Expected m6Am ratio (by molar number)	Expected m6Am ratio (by mass)
ERCC-00057-1-TCGTCG	757	42	3	2271	126	NA	NA	0	0	0	0	0	0
ERCC-00057-2-GTTGCG	807	43.5	3.5	2824.5	152.25	941	51.6	1	941	51.6	0.25	0.2499	0.253127
ERCC-00057-3-CTCTCG	738	40.8	2.1	1549.8	85.68	487	28.7	3	1461	86.1	0.5	0.485253	0.501222
ERCC-00057-4-CGTGCT	688	40	1	688	40	625	31.6	3.8	2375	120.08	0.75	0.775384	0.750125
ERCC-00057-5-TTTCGT	NA	NA	0	0	0	360	18.5	8	2880	148	1	1	1
Aligent RNA ScreenTape results
Am oligo						m6Am oligo
ERCC-00057-1-TCGTCG						ERCC-00057-2-TCGTCG
ERCC-00057-2-GTTGCG						ERCC-00057-3-CTCTCG
ERCC-00057-3-CTCTCG						ERCC-00057-4-CGTGCT
ERCC-00057-4-CGTGCT						ERCC-00057-5-TTTCGT
