## Supplementary material for "Decoding m^6^Am by simultaneous transcription-start mapping and methylation quantification": Table S1-S7: Table S4 Gene Ontology enrichment of genes with relatively low m6Am sites.xlsx

### Sheet: Legend
Table S4. Gene Ontology enrichment of genes with relatively low m6Am sites
Sheet 1. Cellular Components results
Sheet 2. Biological process results

### Sheet: CC
ID	Description	GeneRatio	BgRatio	pvalue	p.adjust	qvalue	geneID	Count
GO:0098798	mitochondrial protein-containing complex	129/2219	264/9580	2e-20	9.69e-18	7.52e-18	AURKAIP1/MRPL20/SDHB/MICOS10/MRPS15/NDUFS5/UQCRH/ATP5PB/MTX1/SDHC/TIMM17A/TIMM23/NDUFB8/ATP5MK/MRPL17/PDHX/NDUFS3/MRPL16/MRPL49/NDUFC2/NDUFA9/MRPL51/PHB2/ATP5F1B/MRPL42/NDUFA12/COX6A1/ATP5MJ/IDH3A/MRPS11/UQCRC2/PHB1/MRPL27/MRPL38/ATP5F1A/NDUFS7/UQCR11/MICOS13/GADD45GIP1/NDUFB7/NDUFA13/BCKDHA/MRPL33/MRPL53/PTCD3/MRPL35/COX5B/MRPL30/ATP5MC3/NDUFB3/NDUFA10/MRPL40/UQCR10/MRPS25/TRMT10C/NDUFB4/MRPS22/…	129
GO:0044391	ribosomal subunit	98/2219	179/9580	3.15e-20	9.69e-18	7.52e-18	AURKAIP1/MRPL20/MRPS15/RPLP2/MRPL17/RPS13/MRPL16/FAU/MRPL49/RPS3/MRPL51/RPL41/MRPL42/RPL6/RPL21/RPS29/RPL36AL/RPS27L/RPL4/RPS17/MRPS11/RPS2/RSL1D1/RPS15A/RPL26/RPL23/RPL27/MRPL27/RPL38/MRPL38/RPL17/RPS15/GADD45GIP1/RPS11/RPL28/RPS7/MRPL33/RPS27A/MRPL53/PTCD3/MRPL35/MRPL30/RPL31/RPL37A/MRPL40/RPL32/MRPS25/RPL15/RPL14/RPL24/MRPS22/MRPL47/RPL35A/MRPS18C/MRPL36/RPL37/MRPL22/RPL26L1/NHP2/RACK1/RPS18/R…	98
GO:0098800	inner mitochondrial membrane protein complex	71/2219	128/9580	2.11e-15	3.24e-13	2.52e-13	SDHB/MICOS10/NDUFS5/UQCRH/ATP5PB/MTX1/SDHC/TIMM17A/TIMM23/NDUFB8/ATP5MK/NDUFS3/NDUFC2/NDUFA9/PHB2/ATP5F1B/NDUFA12/COX6A1/ATP5MJ/UQCRC2/PHB1/ATP5F1A/NDUFS7/UQCR11/MICOS13/NDUFB7/NDUFA13/COX5B/ATP5MC3/NDUFB3/NDUFA10/UQCR10/NDUFB4/ATP5ME/NDUFS6/COX7C/UQCRQ/HSPA9/COX7A2/NDUFA4/ATP5MF/UQCRB/COX6C/NDUFB9/CYC1/COX7B/NDUFA1/ATP5F1C/TIMM10B/TIMM10/ATP5MG/SPG7/ATP5MC1/ATP5PD/NDUFA7/NDUFA3/COX7A2L/ATP5F1E/A…	71
GO:0098803	respiratory chain complex	42/2219	67/9580	4.77e-12	2.93e-10	2.27e-10	SDHB/NDUFS5/UQCRH/SDHC/COA6/NDUFB8/NDUFS3/NDUFC2/NDUFA9/NDUFA12/COX6A1/UQCRC2/NDUFS7/UQCR11/NDUFB7/NDUFA13/COX5B/NDUFB3/NDUFA10/UQCR10/NDUFB4/NDUFS6/COX7C/UQCRQ/COX7A2/NDUFA4/UQCRB/COX6C/NDUFB9/CYC1/COX7B/NDUFA1/NDUFA7/NDUFA3/COX7A2L/NDUFA6/NDUFC1/NDUFA2/NDUFA8/NDUFC2-KCTD14/COX4I1/NDUFB2	42
GO:0070469	respirasome	45/2219	77/9580	2.66e-11	1.49e-09	1.15e-09	SDHB/NDUFS5/UQCRH/SDHC/COA6/COX15/NDUFB8/NDUFS3/NDUFC2/NDUFA9/NDUFA12/COX6A1/UQCC4/UQCRC2/NDUFS7/UQCR11/NDUFB7/NDUFA13/COX5B/NDUFB3/NDUFA10/UQCR10/NDUFB4/NDUFS6/COX7C/UQCRQ/COX7A2/NDUFA4/CYCS/UQCRB/COX6C/NDUFB9/CYC1/COX7B/NDUFA1/NDUFA7/NDUFA3/COX7A2L/NDUFA6/NDUFC1/NDUFA2/NDUFA8/NDUFC2-KCTD14/COX4I1/NDUFB2	45
GO:0071013	catalytic step 2 spliceosome	45/2219	86/9580	3.63e-09	1.71e-07	1.33e-07	HNRNPR/SYF2/BCAS2/SNRPE/PRPF19/MAGOHB/DDX23/HNRNPA1/SNRPF/HNRNPC/SNW1/SRRM2/SF3B3/DDX5/ALYREF/SNRPD1/SNRPD2/SF3B6/SNRPG/PPIL3/SNRPB/SNRPD3/LSM3/PLRG1/MTREX/CDC40/HNRNPA2B1/HNRNPK/SNRNP40/HNRNPU/CWC15/PNN/DHX8/SF3A2/LSM7/CACTIN/SF3B1/FRG1/HNRNPH1/PRPF4B/PPIL1/CDC5L/BUD31/HNRNPM/U2AF1	45
GO:1990204	oxidoreductase complex	49/2219	98/9580	5.44e-09	2.22e-07	1.73e-07	SDHB/NDUFS5/UQCRH/SDHC/NDUFB8/RRM1/LDHA/PDHX/NDUFS3/NDUFC2/NDUFA9/LDHB/NDUFA12/ETFA/IDH3A/UQCRC2/CYB5B/NDUFS7/UQCR11/NDUFB7/NDUFA13/BCKDHA/ETFB/NDUFB3/NDUFA10/UQCR10/NDUFB4/NDUFS6/UQCRQ/RAC1/NDUFA4/UQCRB/NDUFB9/CYC1/PDHA1/NDUFA1/BCKDK/NDUFA7/NDUFA3/RRM2/NDUFA6/PDHB/NDUFC1/MRPS36/NDUFA2/NDUFA8/NDUFC2-KCTD14/DLD/NDUFB2	49
GO:0072562	blood microparticle	38/2219	69/9580	9.34e-09	3.58e-07	2.78e-07	SLC2A1/CFH/HSPA2/PFN1/ACTG1/ANGPTL4/ZBTB38/TFRC/FGA/CLIC1/ACTB/YWHAZ/HBB/HSPA8/PSMC5/LGALS3BP/FN1/EIF2A/FGB/FGG/CFB/AMBP/BCHE/SERPINA3/C3/APOL1/HBD/APOA2/AGT/ITIH2/A2M/TF/ALB/AHSG/APOE/C8A/APOA1/SERPINF2	38
GO:0000502	proteasome complex	32/2219	55/9580	2.33e-08	8.15e-07	6.33e-07	PSMA5/PSMA1/PSMB5/PSMA6/PSMC6/PSMA4/PSMD7/PSMB6/PSMB3/PSMC4/PSMD14/ADRM1/PSMB1/PSMA2/HSPB1/PSMC2/VCP/UBQLN1/RAD23B/PSMB7/PSMD10/PSMB2/PSMB4/PSME2/PSMA3/PSMC1/PSMC5/TXNL1/PSMD1/PSMA7/PSMD5/PSMD3	32
GO:0045259	proton-transporting ATP synthase complex	15/2219	18/9580	1.12e-07	3.29e-06	2.55e-06	ATP5PB/ATP5MK/ATP5F1B/ATP5MJ/ATP5F1A/ATP5MC3/ATP5ME/ATP5MF/ATP5F1C/ATP5MG/ATP5MC1/ATP5PD/ATP5F1E/ATP5PF/ATP5PO	15
GO:0000786	nucleosome	44/2219	93/9580	2.53e-07	7.06e-06	5.48e-06	H2BC18/H2AC20/H2AC21/H2AX/ACTR6/MORF4L1/GLYR1/RUVBL2/RUVBL1/H2AZ1/H3C1/H4C1/H4C2/H3C2/H2AC4/H2BC3/H3C3/H1-2/H4C3/H2BC4/H1-4/H2BC5/H2BC6/H2AC7/H4C5/H2AC8/H1-3/H4C8/H4C9/H2AC12/H3C10/H2BC14/H2AC15/H2BC15/H1-5/H3C12/H2AC17/ACTB/MORF4L2/H2BC7/H2BC11/ZNHIT1/KAT6A/H2BC8	44
GO:0070069	cytochrome complex	18/2219	25/9580	3.01e-07	8.04e-06	6.25e-06	UQCRH/COA6/COX15/COX6A1/UQCRC2/UQCR11/COX5B/UQCR10/COX7C/UQCRQ/COX7A2/NDUFA4/UQCRB/COX6C/CYC1/COX7B/COX7A2L/COX4I1	18
GO:0005925	focal adhesion	112/2219	317/9580	4.18e-07	1.03e-05	7.96e-06	CDC42/CAP1/CNN3/SHC1/ARPC5/CD46/CAPN2/ARF1/GDI2/NRP1/PLAU/RPLP2/ILK/RPS13/CD59/CFL1/RPS3/LIMA1/RAB21/CORO1C/ARPC3/RPL6/LMO7/AJUBA/RPS29/PDIA3/B2M/PPIB/HACD3/RPL4/RPS17/RPS2/YWHAE/PFN1/RPL23/RPL27/RPL38/ACTG1/BSG/RPS15/PLAUR/PVR/VASP/RPS11/RPS7/YWHAQ/RAB10/PPP1CB/ACTR2/RPL31/ACTR3/RND3/RPL37A/ARPC2/FLRT3/MYH9/RHOA/PHLDB2/FAT1/ITGA2/HSPA9/CTNNA1/RPS18/RPS10/DST/MARCKS/GJA1/ACTB/RAC1/HSPB1/ARPC1B/TR…	112
GO:0005761	mitochondrial ribosome	41/2219	87/9580	7.35e-07	1.44e-05	1.12e-05	AURKAIP1/MRPL20/MRPS15/MRPL17/MRPL16/MRPL49/MRPL51/MRPL42/MRPS11/MRPL27/MRPL38/GADD45GIP1/MRPL33/MRPL53/PTCD3/MRPL35/MRPL30/MRPL40/MRPS25/MRPS22/MRPL47/MRPS18C/MRPL36/MRPL22/MRPL32/MRPL15/MRPS28/MRPL13/MRPS2/MRPL41/MRPL24/CHCHD1/MRPS23/NDUFA7/MRPL4/MRPS12/MRPS9/MRPS18B/MRPS18A/MRPL14/MRPL50	41
GO:0060205	cytoplasmic vesicle lumen	84/2219	224/9580	7.52e-07	1.44e-05	1.12e-05	CAP1/PSMA5/S100A11/ILF2/PRDX6/ARPC5/GDI2/SRGN/COMMD9/GNS/THBS1/SRP14/B2M/ANXA2/ALDOA/PSMD7/ACLY/KPNB1/APOH/FTL/ACTR2/PSMD14/IDH1/XRCC5/DSN1/ADA/MIF/ATG7/S100P/PGM2/FGA/TUBB/CSNK2B/HSP90AB1/EEF1A1/PSMB1/PSMA2/SERPINE1/PSMC2/VCP/PSMB7/TMSB4X/GLA/CTSC/HSPA8/NPC2/HSP90AA1/CPPED1/IST1/TRAPPC1/NME2/LGALS3BP/FN1/PSMD1/PDXK/CSTB/CXCL1/FGB/FGG/SELENOP/SPARC/PPIA/TUBB4B/PRDX4/DDX3X/APOOL/GSTP1/BACE1/PSMD3/…	84
GO:0034719	SMN-Sm protein complex	12/2219	15/9580	5.18e-06	7.95e-05	6.17e-05	SNRPE/STRAP/SNRPF/GEMIN2/SNRPD1/SNRPD2/GEMIN6/SNRPG/SNRPB/SNRPD3/DDX20/GEMIN8	12
GO:0005844	polysome	30/2219	62/9580	1.15e-05	0.000172896	0.000134273	AGO1/DHX9/PSMA1/RPS3/RPL41/RPL6/PSMA6/RPS29/NUFIP2/RPL38/RPL31/DRG1/RPL32/RPL24/BTF3/RPS6/RPS4X/RPL11/MCRS1/RPS26/EIF2S1/CALR/HDLBP/LARP7/RPL30/VBP1/RPL10A/VIM/EEF2/MSI1	30
GO:0034709	methylosome	10/2219	12/9580	1.8e-05	0.000257665	0.000200107	SNRPE/SNRPF/PRMT5/ERH/SNRPD1/SNRPD2/SNRPG/SNRPB/SNRPD3/PRMT1	10
GO:0030312	external encapsulating structure	75/2219	210/9580	2.2e-05	0.000300389	0.000233287	CTSS/S100A10/S100A6/S100A4/HDGF/ANXA11/CTSF/MMP7/LUM/COL4A1/THBS1/MFAP1/ANXA2/MMP15/APOH/ANGPTL4/GDF15/COL5A2/FLRT3/LGALS1/CCDC80/FGA/DST/CCN2/TFPI2/SERPINE1/CTSB/ANXA1/SRPX2/CCN1/LAMC1/PSAP/ACTA2/CTSC/INHBE/HSP90B1/ANG/HSP90AA1/LGALS3BP/CALR/ANXA4/FN1/CSTB/FGB/FGG/SPARC/LAMA2/SHH/FGL1/AMBP/MEGF9/PTX3/F3/LRIG3/SERPINA3/LMAN1/HNRNPM/MDK/ICAM1/ADAMTS1/LOX/SDC2/TNFRSF11B/GPC4/GPC3/AGT/ITIH2/A2M/SERP…	75
GO:0031012	extracellular matrix	75/2219	210/9580	2.2e-05	0.000300389	0.000233287	CTSS/S100A10/S100A6/S100A4/HDGF/ANXA11/CTSF/MMP7/LUM/COL4A1/THBS1/MFAP1/ANXA2/MMP15/APOH/ANGPTL4/GDF15/COL5A2/FLRT3/LGALS1/CCDC80/FGA/DST/CCN2/TFPI2/SERPINE1/CTSB/ANXA1/SRPX2/CCN1/LAMC1/PSAP/ACTA2/CTSC/INHBE/HSP90B1/ANG/HSP90AA1/LGALS3BP/CALR/ANXA4/FN1/CSTB/FGB/FGG/SPARC/LAMA2/SHH/FGL1/AMBP/MEGF9/PTX3/F3/LRIG3/SERPINA3/LMAN1/HNRNPM/MDK/ICAM1/ADAMTS1/LOX/SDC2/TNFRSF11B/GPC4/GPC3/AGT/ITIH2/A2M/SERP…	75
GO:0120114	Sm-like protein family complex	34/2219	78/9580	4.95e-05	0.000608235	0.000472365	PPIH/SF3B4/PRPF3/SNRPE/STRAP/DDX23/SNRPF/GEMIN2/LUC7L/SF3B3/SNRPD1/SNRPD2/SF3B6/GEMIN6/SNRPG/USP39/SNRPB/SNRPD3/PHF5A/LSM3/DDX39B/SNRPC/LSM1/SNRNP40/DDX20/SF3A2/LSM7/SNRPA/PRPF40A/SF3B1/SNU13/LARP7/SF3B5/GEMIN8	34
GO:0101031	protein folding chaperone complex	19/2219	37/9580	0.000172745	0.00176776	0.00137287	CCT3/DNAJC9/BAG3/PTGES3/SDF2/CCDC47/WDR83OS/RUVBL2/CCT4/RUVBL1/CCT5/HSP90AB1/HSPA8/CDC37/CCT7/PFDN6/TCP1/CCT6A/SDF2L1	19
GO:0042470	melanosome	37/2219	92/9580	0.000183546	0.00181769	0.00141165	SLC2A1/PRDX1/SEC22B/ANXA11/GANAB/CD63/NAP1L1/TMED10/PDIA3/ANXA2/PPIB/YWHAE/BSG/PDIA6/CCT4/RAB1A/RAB7A/TFRC/TMEM33/HSP90AB1/RAC1/CTSB/RAB2A/YWHAZ/HSPA5/HSPA8/HSP90B1/ERP29/RAN/LAMP1/HSP90AA1/CLTC/CAPG/CALU/SLC1A5/SERPINF1/APOE	37
GO:0048770	pigment granule	37/2219	92/9580	0.000183546	0.00181769	0.00141165	SLC2A1/PRDX1/SEC22B/ANXA11/GANAB/CD63/NAP1L1/TMED10/PDIA3/ANXA2/PPIB/YWHAE/BSG/PDIA6/CCT4/RAB1A/RAB7A/TFRC/TMEM33/HSP90AB1/RAC1/CTSB/RAB2A/YWHAZ/HSPA5/HSPA8/HSP90B1/ERP29/RAN/LAMP1/HSP90AA1/CLTC/CAPG/CALU/SLC1A5/SERPINF1/APOE	37
GO:0009986	cell surface	107/2219	342/9580	0.000276269	0.00260968	0.00202672	VAMP3/ENO1/ATP5IF1/S100A10/CD46/CAPN2/PLAU/IDE/ABCC2/CD59/CTNND1/CRYAB/TNFRSF1A/PHB2/CLEC2B/CD63/ATP5F1B/LMO7/HSPA2/THBS1/PDIA3/B2M/ANXA2/PHB1/APOH/ATP5F1A/AXL/PLAUR/PVR/TFPI/ACKR3/HM13/ADA/MIF/TGFBR2/TFRC/SLC7A11/FGA/CLCN3/OSMR/ITGA2/HAVCR1/LMAN2/HSP90AB1/TPBG/ADGRG6/CTSB/ANXA1/HSPA5/SRPX2/MR1/HNRNPU/CD9/KLRC2/ERP29/ABCC4/LAMP1/PSEN1/HSP90AA1/ITGAE/SLC39A6/LDLR/CALR/FCGRT/ANXA4/ITGAV/AAMP/LRPAP1…	107
GO:0016607	nuclear speck	103/2219	331/9580	0.000442877	0.00399892	0.00310563	SYF2/SFPQ/THRAP3/PPIH/SRSF11/BCAS2/PRPF3/PRCC/GPATCH2/ASCC1/NOC3L/TRIM22/PRPF19/RBM4B/H2AX/C12orf57/BAZ2A/RBM19/POMP/METTL3/SNW1/TCF12/AAGAB/MORF4L1/SRRM2/RBBP6/SPOP/DDX5/ALYREF/U2AF2/PPP4R3B/RBM39/PHF5A/POLDIP3/COPS4/EIF4E/JADE1/PLRG1/MTREX/AK6/IK/CSNK1A1/MAML1/DDX39B/CDC40/BCLAF1/BNIP3L/WRN/TCIM/SMU1/RNF113A/CCNL2/PPP1R8/SNRNP40/IFI16/COP1/NSL1/HNRNPU/DOCK1/TMEM179B/RBM4/HIKESHI/CWC15/DAZAP2/SA…	103
GO:0005766	primary lysosome	41/2219	111/9580	0.000706026	0.00602084	0.00467588	CAP1/PRDX6/GDI2/ANXA11/NDUFC2/MGST1/CD63/GNS/ANXA2/HEXA/ACLY/FTL/ACTR2/DSN1/TUBB/VCP/MAGT1/GLA/LAMP2/PSAP/TMEM179B/CTSC/LAMP1/PSEN1/NPC2/CPPED1/IST1/TRAPPC1/VAPA/PSMD1/CPNE1/SURF4/TUBB4B/SNAP23/VAMP8/ACTR10/SERPINA3/C3/LYZ/BST2/TTR	41
GO:1990351	transporter complex	50/2219	143/9580	0.000851838	0.00716477	0.00556427	NDUFS5/SLC2A1/UQCRH/PDE4B/NDUFB8/NDUFS3/NDUFC2/NDUFA9/NDUFA12/HSPA2/ATP6V1D/UQCRC2/NDUFS7/UQCR11/NDUFB7/NDUFA13/CALM3/CALM2/NDUFB3/NDUFA10/FKBP1A/UQCR10/NDUFB4/NDUFS6/PDE4D/UQCRQ/CLIC1/NDUFA4/UQCRB/NDUFB9/CYC1/ATP6V1G1/NDUFA1/TIMM10B/TIMM10/TIMM8B/ERGIC2/NDUFA7/NDUFA3/NDUFA6/PKD2/NDUFC1/NDUFA2/NDUFA8/TIMM8A/NDUFC2-KCTD14/PTPA/NDUFB2/KCNQ2/CLDN4	50
GO:0000775	chromosome, centromeric region	71/2219	221/9580	0.00128376	0.0101055	0.0078481	RCC2/CDC20/GTF2B/NUF2/SUV39H2/BUB3/NCAPD3/NCAPD2/NUP107/NUP37/DYNLL1/PPP2R5C/CENPN/TOP2A/NDC80/CHMP1B/SKA1/XPO1/DSN1/SNAI1/AURKA/RANGAP1/SEC13/CHMP2B/ZNF330/CENPU/PLK2/CENPK/CSNK1A1/SPDL1/H4C1/H4C2/H2AC4/H4C3/H4C5/H2AC8/H4C8/H4C9/TTK/ACTB/CBX3/SEPTIN7/RAD21/PMF1/NSL1/FBXO28/HNRNPU/ZWINT/SMC3/PSEN1/OIP5/SMARCE1/PPP2R1A/SEPTIN2/SGO1/STAG1/CCNB1/BOD1/H2BC11/NUP43/CHMP5/STAG2/KDM4A/SKA3/DCTN5/KIF22/C…	71
GO:1902495	transmembrane transporter complex	44/2219	125/9580	0.00145251	0.011148	0.00865775	NDUFS5/UQCRH/PDE4B/NDUFB8/NDUFS3/NDUFC2/NDUFA9/NDUFA12/HSPA2/ATP6V1D/UQCRC2/NDUFS7/UQCR11/NDUFB7/NDUFA13/CALM3/CALM2/NDUFB3/NDUFA10/FKBP1A/UQCR10/NDUFB4/NDUFS6/PDE4D/UQCRQ/CLIC1/NDUFA4/UQCRB/NDUFB9/CYC1/ATP6V1G1/NDUFA1/NDUFA7/NDUFA3/NDUFA6/PKD2/NDUFC1/NDUFA2/NDUFA8/NDUFC2-KCTD14/PTPA/NDUFB2/KCNQ2/CLDN4	44
GO:0140534	endoplasmic reticulum protein-containing complex	39/2219	108/9580	0.00154044	0.0116769	0.00906848	PIGC/GANAB/STT3A/OS9/MLEC/SPTSSA/SEL1L/EMC7/EMC4/PDIA3/B2M/PPIB/PRKCSH/PDIA6/FKBP1A/HM13/GET1/EMC3/STT3B/OSTC/SEC61G/DERL1/VCP/SEC61B/HSPA5/MAGT1/SSR4/HSP90B1/DAD1/SELENOS/EMC6/CALR/OST4/HLA-A/SPTLC1/DNAJC10/RPN2/SDF2L1/TAPBP	39
GO:1904949	ATPase complex	41/2219	115/9580	0.00157113	0.0117643	0.00913632	ATP5PB/ANP32E/ATP5MK/BAZ2A/ATP5F1B/ACTR6/ATP6V1D/ATP5MJ/ATP5F1A/RUVBL2/ATP5MC3/ATP6V1E1/RUVBL1/ATP5ME/ATP6V0E1/DEK/ACTB/ATP5MF/VCP/ATP6V1G1/RBBP7/ATP6AP1/HDAC1/ATP5F1C/TCIRG1/ATP5MG/MCRS1/SMARCE1/ATP5MC1/ATP5PD/CCDC115/SF3B1/ATP5F1E/ATP5PF/ATP5PO/HDAC2/ZNHIT1/VPS4B/PTPA/SMARCA1/DPF3	41
GO:0000940	outer kinetochore	11/2219	20/9580	0.00203655	0.01454	0.011292	NUF2/NDC80/SKA1/DSN1/SPDL1/PMF1/NSL1/ZWINT/CCNB1/BOD1/SKA3	11
GO:0043073	germ cell nucleus	18/2219	41/9580	0.00261424	0.0177958	0.0138205	SLC2A1/GTF2B/H2AX/HSPA2/TERF2IP/TOP2A/PCNA/TOP1/AURKA/ANKRD17/CDK7/MARCKS/RAN/TP53/TSN/HMGN1/TOPBP1/TRIM24	18
GO:0005732	sno(s)RNA-containing ribonucleoprotein complex	11/2219	21/9580	0.00338897	0.0212809	0.0165271	POP5/NOP10/POP4/FBL/NOP58/GAR1/NAF1/NHP2/POP1/SNRNP40/SNU13	11
GO:0009897	external side of plasma membrane	46/2219	138/9580	0.00394718	0.0244805	0.0190119	CAPN2/PLAU/IDE/CD59/CLEC2B/THBS1/B2M/PLAUR/ACKR3/ADA/TGFBR2/TFRC/FGA/CLCN3/OSMR/ITGA2/CTSB/MR1/CD9/KLRC2/ABCC4/LAMP1/ITGAE/LDLR/CALR/FCGRT/ITGAV/ADGRA3/FGB/FGG/MFAP3/BTN3A1/HLA-A/IL13RA1/HLA-F/F3/IL7R/HLA-B/CD69/ICAM1/PDGFRA/HLA-C/GPC4/PTPRC/AZGP1/CCR6	46
GO:0033116	endoplasmic reticulum-Golgi intermediate compartment membrane	24/2219	62/9580	0.00428338	0.0254435	0.0197599	TMED5/SEC22B/CD59/STX5/TMED10/VMP1/LMAN2/TMED9/YKT6/BET1/RAB2A/ATP6AP1/CTSC/ERGIC2/TMED3/CSNK1D/CALR/MCFD2/SURF4/LMAN1/STING1/TAPBP/SERPINA1/MGAT1	24
GO:0034361	very-low-density lipoprotein particle	9/2219	16/9580	0.00430966	0.0254435	0.0197599	APOH/PCYOX1/SELENOS/APOL1/APOA2/APOC2/APOB/APOE/APOA1	9
GO:0034385	triglyceride-rich plasma lipoprotein particle	9/2219	16/9580	0.00430966	0.0254435	0.0197599	APOH/PCYOX1/SELENOS/APOL1/APOA2/APOC2/APOB/APOE/APOA1	9
GO:0008250	oligosaccharyltransferase complex	8/2219	14/9580	0.00628631	0.0357388	0.0277554	STT3A/MLEC/STT3B/OSTC/MAGT1/DAD1/OST4/RPN2	8
GO:0009295	nucleoid	18/2219	44/9580	0.00649107	0.0359056	0.0278848	TFAM/ATP5F1B/DDX28/TEFM/LRRC59/LRPPRC/FASTKD2/TRMT10C/GRSF1/HSPA9/SSBP1/HADHA/VDAC1/TFB1M/UQCC2/SOD2/CPS1/SHMT2	18
GO:0030666	endocytic vesicle membrane	39/2219	117/9580	0.00754442	0.0402806	0.0312826	VAMP3/SEC22B/MDM2/UBC/B2M/UBB/AP2B1/RAB8A/RAB10/RPS27A/RAB7A/TFRC/EREG/ANXA3/ATG12/ATP6V0E1/CAV1/LAMP2/TCIRG1/CD9/LAMP1/RAB11A/CLTC/LDLR/CALR/UBA52/HLA-A/WLS/SNAP23/VAMP8/HLA-F/NOSTRIN/IL7R/HLA-B/HLA-C/TAPBP/TF/APOB/APOE	39
GO:0000974	Prp19 complex	7/2219	12/9580	0.00918613	0.047799	0.0371215	SYF2/BCAS2/PRPF19/PLRG1/CWC15/HSPA8/CDC5L	7
GO:0031261	DNA replication preinitiation complex	7/2219	12/9580	0.00918613	0.047799	0.0371215	GINS3/MCM6/MCM2/GINS4/GINS2/GINS1/ORC3	7

### Sheet: BP
ID	Description	GeneRatio	BgRatio	pvalue	p.adjust	qvalue	geneID	Count
GO:0006119	oxidative phosphorylation	71/2162	118/9256	8.01489e-18	3.83753e-14	3.4e-14	PARK7/SDHB/NDUFS5/UQCRH/ATP5PB/SDHC/COA6/CDK1/GHITM/COX15/NDUFB8/NDUFS3/SDHAF2/NDUFC2/NDUFA9/ATP5F1B/NDUFA12/COX6A1/UQCRC2/TEFM/ATP5F1A/NDUFS7/UQCR11/NDUFB7/NDUFA13/DGUOK/COX5B/NDUFB3/NDUFA10/BID/UQCR10/RHOA/NDUFB4/ATP5ME/NDUFS6/COX7C/UQCRQ/COX7A2/NDUFA4/CYCS/CHCHD2/ATP5MF/UQCRB/COX6C/NDUFB9/CYC1/VCP/COX7B/NDUFA1/ATP5F1C/ATP5MG/ATP5PD/NDUFA7/NDUFA3/COX7A2L/ATP5F1E/ATP5PF/ATP5PO/NDUFA6/NDUFC1/CCNB…	71
GO:0009060	aerobic respiration	85/2162	156/9256	2.62701e-17	6.28906e-14	5.57202e-14	PARK7/SDHB/NDUFS5/UQCRH/ATP5PB/SDHC/COA6/CDK1/GHITM/IDE/COX15/NDUFB8/NDUFS3/SDHAF2/NDUFC2/NDUFA9/ATP5F1B/NDUFA12/COX6A1/IDH3A/UQCRC2/TEFM/ACLY/ATP5F1A/NDUFS7/UQCR11/NDUFB7/NDUFA13/MDH1/DGUOK/COX5B/NDUFB3/IDH1/NDUFA10/BID/UQCR10/RHOA/NDUFB4/ATP5ME/NDUFS6/COX7C/UQCRQ/COX7A2/NDUFA4/CYCS/CHCHD2/MDH2/ATP5MF/UQCRB/COX6C/NDUFB9/CYC1/VCP/PDHA1/COX7B/NDUFA1/ATP5F1C/ATP5MG/OXA1L/ATP5PD/NDUFA7/NDUFA3/COX7A2…	85
GO:0002181	cytoplasmic translation	71/2162	141/9256	1.9978e-12	1.06283e-09	9.41653e-10	EIF3I/DHX9/RPLP2/RPS13/EIF3M/FAU/RPS3/RPL41/RPL6/RPL21/METTL3/RPS29/RPL4/RPS17/RPS2/RPS15A/EIF4A1/RPL26/RPL23/RPL27/RPL38/RPL17/RPS15/EIF3K/RPS11/RPL28/RPS7/RPS27A/RPL31/RPL37A/DRG1/RPL32/RPL15/RPL14/RPL24/CNBP/NCK1/RPL35A/RPL37/RPL26L1/RACK1/RPS18/RPS10/RPS20/EIF3E/RPS6/RPL35/RPS4X/MCTS1/RPL22/RPL11/RPL5/SARS1/CSDE1/HNRNPU/RBM4/RPS26/RPLP1/RPL13/UBA52/RPL13A/EIF3L/DHX36/RPL9/HNRNPD/RPL34/RPL30/N…	71
GO:0006754	ATP biosynthetic process	47/2162	78/9256	2.80075e-12	1.341e-09	1.18811e-09	ENO1/SDHB/NDUFS5/ATP5PB/SDHC/NDUFB8/ATP5MK/NDUFS3/NDUFC2/NDUFA9/ATP5F1B/NDUFA12/ATP5MJ/ALDOA/COX11/ATP5F1A/NDUFS7/NDUFB7/NDUFA13/ATP5MC3/NDUFB3/NDUFA10/NDUFB4/ATP5ME/NDUFS6/ATP5MF/NDUFB9/NUDT2/VCP/TMSB4X/NDUFA1/ATP5F1C/ATP5MG/ATP5MC1/ATP5PD/NDUFA7/NDUFA3/ATP5F1E/ATP5PF/ATP5PO/NDUFA6/NDUFC1/NDUFA2/STOML2/NDUFA8/NDUFB2/PPARGC1A	47
GO:0009144	purine nucleoside triphosphate metabolic process	65/2162	127/9256	6.75414e-12	2.55397e-09	2.26278e-09	ENO1/SDHB/ATP5IF1/AK2/NDUFS5/ATP5PB/SDHC/NDUFB8/ATP5MK/NDUFS3/NDUFC2/NDUFA9/ATP5F1B/NDUFA12/NUDT15/ATP5MJ/ALDOA/COX11/ATP5F1A/NDUFS7/NDUFB7/NDUFA13/DGUOK/ATP5MC3/NDUFB3/NDUFA10/ITPA/ADA/NDUFB4/ATP5ME/NDUFS6/ATP5MF/NDUFB9/NUDT2/VCP/TMSB4X/NDUFA1/GNAI3/NME7/ATP5F1C/BAD/ATP5MG/HSPA8/DNM1L/RAN/ATP5MC1/NME1/NME2/ATP5PD/NDUFA7/NDUFA3/RHOQ/SAMHD1/ATP5F1E/ATP5PF/ATP5PO/GTPBP1/NDUFA6/NDUFC1/NDUFA2/STOML2/…	65
GO:0000377	RNA splicing, via transesterification reactions with bulged adenosine as nucleophile	105/2162	256/9256	1.48123e-10	3.08353e-08	2.73197e-08	HNRNPR/SYF2/SFPQ/THRAP3/PPIH/PRPF38A/BCAS2/SF3B4/PRPF3/PRDX6/DHX9/SNRPE/HNRNPH3/CWF19L1/PRPF19/RBM4B/MAGOHB/STRAP/ZCRB1/DDX23/HNRNPA1/SNRPF/RBM19/HNRNPC/METTL3/PRMT5/GEMIN2/SNW1/MFAP1/LUC7L/SRRM2/SF3B3/METTL16/COIL/DDX5/ALYREF/SNRPD1/UBL5/HNRNPL/SNRPD2/U2AF2/SF3B6/GEMIN6/SNRPG/USP39/PPIL3/NCL/SNRPB/RBM39/SNRPD3/PHF5A/LSM3/METTL14/PLRG1/MTREX/IK/DDX39B/SNRPC/CDC40/HNRNPA2B1/SMU1/HNRNPK/RBM3/GPKOW/…	105
GO:0000398	mRNA splicing, via spliceosome	105/2162	256/9256	1.48123e-10	3.08353e-08	2.73197e-08	HNRNPR/SYF2/SFPQ/THRAP3/PPIH/PRPF38A/BCAS2/SF3B4/PRPF3/PRDX6/DHX9/SNRPE/HNRNPH3/CWF19L1/PRPF19/RBM4B/MAGOHB/STRAP/ZCRB1/DDX23/HNRNPA1/SNRPF/RBM19/HNRNPC/METTL3/PRMT5/GEMIN2/SNW1/MFAP1/LUC7L/SRRM2/SF3B3/METTL16/COIL/DDX5/ALYREF/SNRPD1/UBL5/HNRNPL/SNRPD2/U2AF2/SF3B6/GEMIN6/SNRPG/USP39/PPIL3/NCL/SNRPB/RBM39/SNRPD3/PHF5A/LSM3/METTL14/PLRG1/MTREX/IK/DDX39B/SNRPC/CDC40/HNRNPA2B1/SMU1/HNRNPK/RBM3/GPKOW/…	105
GO:0046034	ATP metabolic process	53/2162	102/9256	2.88723e-10	5.31695e-08	4.71075e-08	ENO1/SDHB/ATP5IF1/AK2/NDUFS5/ATP5PB/SDHC/NDUFB8/ATP5MK/NDUFS3/NDUFC2/NDUFA9/ATP5F1B/NDUFA12/ATP5MJ/ALDOA/COX11/ATP5F1A/NDUFS7/NDUFB7/NDUFA13/ATP5MC3/NDUFB3/NDUFA10/NDUFB4/ATP5ME/NDUFS6/ATP5MF/NDUFB9/NUDT2/VCP/TMSB4X/NDUFA1/ATP5F1C/BAD/ATP5MG/HSPA8/DNM1L/ATP5MC1/ATP5PD/NDUFA7/NDUFA3/ATP5F1E/ATP5PF/ATP5PO/NDUFA6/NDUFC1/NDUFA2/STOML2/NDUFA8/NDUFB2/PPARGC1A/ENPP1	53
GO:0022613	ribonucleoprotein complex biogenesis	154/2162	426/9256	7.58677e-10	1.34539e-07	1.19199e-07	MRPL20/EIF3I/AGO1/GNL2/EBNA1BP2/DNTTIP2/SF3B4/PRPF3/DHX9/SNRPE/HEATR1/GTPBP4/RRP12/NPM3/RPS13/EIF3M/PRPF19/TRMT112/DDX10/STRAP/DDX23/PTGES3/SNRPF/NOPCHAP1/RPL6/POP5/DIS3/PRMT5/NOP9/GEMIN2/NOP10/RPS27L/RPS17/RAMAC/NGRN/LUC7L/RSL1D1/RPS15A/ERI2/DDX28/NOB1/EXOSC6/SF3B3/METTL16/RPL26/ZNHIT3/RPL27/UTP18/COIL/NOL11/RPL38/SNRPD1/RPS15/DDX49/POP4/EIF3K/FBL/SNRPD2/GRWD1/RUVBL2/PIH1D1/RPS11/RPS7/SF3B6/TRMT…	154
GO:1990748	cellular detoxification	42/2162	77/9256	3.00031e-09	5.13053e-07	4.54559e-07	PARK7/PRDX1/SELENOF/PRDX6/PTGS2/PRDX3/PRDX5/MGST1/TXNRD1/GPX2/NFE2L2/TXNRD2/GPX1/SELENOT/ADH5/MGST2/GPX8/AKR1B10/ALDH1A1/TXN/AKR1A1/GSTM3/MGST3/GSTO1/HBB/ESD/RDH11/SELENOS/NQO1/TXNDC17/GPX4/LANCL1/SOD1/GSTK1/PRDX4/GSTP1/GSTM2/SOD2/HBD/ALB/APOE/FABP1	42
GO:0046390	ribose phosphate biosynthetic process	74/2162	171/9256	5.09819e-09	8.13671e-07	7.20902e-07	ENO1/SDHB/AK2/NDUFS5/ELOVL1/CMPK1/AMPD2/ATP5PB/SDHC/NDUFB8/ATP5MK/PDHX/NDUFS3/NDUFC2/NDUFA9/ATP5F1B/NDUFA12/MTHFD1/ATP5MJ/ALDOA/PFAS/ACLY/COASY/COX11/ATP5F1A/NDUFS7/NDUFB7/NDUFA13/ATP5MC3/NDUFB3/NDUFA10/ADA/NDUFB4/ATP5ME/NDUFS6/PDK4/ATP5MF/NDUFB9/NUDT2/VCP/TMSB4X/PDHA1/NDUFA1/G6PD/ACOT7/UCK2/NME7/ATP5F1C/PANK1/ATP5MG/ATP5MC1/NME1/NME2/ATP5PD/NDUFA7/NDUFA3/ATP5F1E/UCKL1/ATP5PF/ATP5PO/SLC25A1/NDUFA…	74
GO:0098754	detoxification	46/2162	91/9256	1.34419e-08	1.83885e-06	1.6292e-06	PARK7/PRDX1/SELENOF/PRDX6/PTGS2/PRDX3/PRDX5/MGST1/TXNRD1/GPX2/MT2A/MT1X/NFE2L2/TXNRD2/GPX1/SELENOT/ADH5/MGST2/GPX8/AKR1B10/ALDH1A1/TXN/AKR1A1/GSTM3/MGST3/SLC30A1/GSTO1/HBB/ESD/RDH11/SELENOS/NQO1/TXNDC17/GPX4/LANCL1/SOD1/GSTK1/PRDX4/GSTP1/GSTM2/SOD2/HBD/MT1E/ALB/APOE/FABP1	46
GO:2001233	regulation of apoptotic signaling pathway	103/2162	272/9256	3.69599e-08	4.31619e-06	3.82409e-06	PARK7/ENO1/SFPQ/TXNDC12/MCL1/CTSS/PTGS2/NRP1/GHITM/TCF7L2/BDNF/NDUFS3/RPS3/TMBIM6/DDIT3/MDM2/TRIAP1/TPT1/BAG5/THBS1/PDIA3/TNFRSF12A/EIF5A/RPL26/UBB/NDUFA13/DEDD2/PLAUR/PIH1D1/RPS7/NFE2L2/ACKR3/BCL2L1/SERINC3/SNAI1/PTPN1/BID/MIF/GPX1/NCK1/MSX1/FGA/CTNNA1/PRELID1/RACK1/BCLAF1/STYXL1/HSPB1/SERPINE1/CAV1/C8orf44-SGK3/MYC/CREB3/UBQLN1/HNRNPK/PSMD10/RPL11/HDAC1/BAD/CTSC/PPP2R1B/DNM1L/CRADD/ERP29/RNF34/…	103
GO:0031639	plasminogen activation	16/2162	21/9256	4.47115e-07	4.03743e-05	3.57711e-05	ENO1/S100A10/PLAU/THBS1/ANXA2/APOH/PLAUR/FGA/SERPINE1/PGK1/DHCR24/FGB/FGG/PLAT/CPB2/SERPINF2	16
GO:1904872	regulation of telomerase RNA localization to Cajal body	14/2162	17/9256	4.55349e-07	4.03743e-05	3.57711e-05	CCT3/NOP10/RUVBL2/CCT4/SHQ1/RUVBL1/NAF1/CCT5/NHP2/EXOSC10/PARN/CCT7/TCP1/CCT6A	14
GO:0022618	protein-RNA complex assembly	71/2162	180/9256	8.49489e-07	7.39519e-05	6.55204e-05	MRPL20/EIF3I/AGO1/SF3B4/PRPF3/DHX9/SNRPE/EIF3M/PRPF19/STRAP/DDX23/PTGES3/SNRPF/NOPCHAP1/RPL6/PRMT5/GEMIN2/RPS27L/RAMAC/LUC7L/DDX28/SF3B3/ZNHIT3/COIL/RPL38/SNRPD1/RPS15/EIF3K/SNRPD2/RUVBL2/PIH1D1/SF3B6/GEMIN6/SNRPG/USP39/FASTKD2/XRCC5/SNRPB/EIF6/SNRPD3/PHF5A/SHQ1/RPL24/RUVBL1/NAF1/DDX39B/SNRPC/HSP90AB1/RAMACL/EIF3E/MCTS1/RPL11/RPL5/DDX20/SF1/SRSF9/SRSF5/HSP90AA1/SF3A2/RPL13A/SF3B1/EIF3L/SNU13/BRIX…	71
GO:0140053	mitochondrial gene expression	64/2162	158/9256	9.90649e-07	8.47005e-05	7.50435e-05	AURKAIP1/MRPL20/MRPS15/TARS2/TFAM/MRPL17/MRPL16/MRPL49/MRPL51/MRPL42/GATC/MRPS11/NGRN/TEFM/COA3/MRPL27/MRPL38/GADD45GIP1/MRPL33/TRMT61B/LRPPRC/MRPL53/PTCD3/MRPL35/MRPL30/FASTKD2/MRPL40/MRPS25/TRMT10C/MRPS22/MRPL47/MRPS18C/MRPL36/GFM2/MRPL22/QRSL1/MRPL32/TBRG4/RCC1L/MRPL15/MRPS28/MRPL13/MRPS2/MRPL41/MRPL24/DARS2/CHCHD1/MRPS23/TACO1/NDUFA7/MRPL4/MRPS12/MRPS9/FASTKD1/GATB/MRPS18B/MRPS18A/MRPL14/TFB1…	64
GO:0071826	protein-RNA complex organization	73/2162	188/9256	1.20665e-06	0.000101359	8.98025e-05	MRPL20/EIF3I/AGO1/SF3B4/PRPF3/DHX9/SNRPE/EIF3M/PRPF19/STRAP/DDX23/PTGES3/SNRPF/NOPCHAP1/RPL6/PRMT5/GEMIN2/RPS27L/RAMAC/LUC7L/DDX28/SF3B3/ZNHIT3/COIL/RPL38/SNRPD1/RPS15/EIF3K/SNRPD2/RUVBL2/PIH1D1/SF3B6/GEMIN6/SNRPG/USP39/FASTKD2/XRCC5/SNRPB/EIF6/SNRPD3/PHF5A/SHQ1/RPL24/RUVBL1/NAF1/DDX39B/SNRPC/HSP90AB1/RAMACL/EIF3E/VCP/MCTS1/RPL11/RPL5/DDX20/SF1/SRSF9/SRSF5/HSP90AA1/DHX8/SF3A2/RPL13A/SF3B1/EIF3L/S…	73
GO:0090672	telomerase RNA localization	14/2162	18/9256	1.60615e-06	0.000126069	0.000111696	CCT3/NOP10/RUVBL2/CCT4/SHQ1/RUVBL1/NAF1/CCT5/NHP2/EXOSC10/PARN/CCT7/TCP1/CCT6A	14
GO:0090685	RNA localization to nucleus	14/2162	18/9256	1.60615e-06	0.000126069	0.000111696	CCT3/NOP10/RUVBL2/CCT4/SHQ1/RUVBL1/NAF1/CCT5/NHP2/EXOSC10/PARN/CCT7/TCP1/CCT6A	14
GO:0033108	mitochondrial respiratory chain complex assembly	42/2162	92/9256	1.95648e-06	0.000148693	0.00013174	NDUFS5/TFAM/NDUFB8/NDUFS3/SDHAF2/COA4/NDUFC2/NDUFA9/NDUFA12/COX16/UQCC4/SCO1/COA3/NDUFAF8/NDUFS7/PET100/NDUFB7/NDUFA13/DMAC2/NDUFAF7/NDUFB3/NDUFA10/NDUFAF5/UQCC1/UQCC5/NDUFB4/NDUFB9/DMAC1/NDUFA1/TMEM126B/OXA1L/TACO1/NDUFA3/NDUFA6/COX17/NDUFC1/NDUFA2/NDUFAF4/SDHAF3/NDUFA8/UQCC2/NDUFB2	42
GO:0044403	biological process involved in symbiotic interaction	74/2162	196/9256	3.48993e-06	0.00026109	0.000231323	CDC42/JUN/NUCKS1/CD46/NRP1/CDK1/IFIT1/IDE/IFITM2/TRIM6/TRIM5/TRIM22/DDB1/CFL1/POU2F3/GAPDH/SNW1/PPIB/PHB1/ALYREF/CHMP1B/BSG/AXL/PVR/BCL2L1/LGALS1/ARL8B/GPX1/CHMP2B/RAB7A/CLDN1/TFRC/CXCL8/ITGA2/HAVCR1/DDX39B/HSP90AB1/EEF1A1/CAV1/CTSB/SLC52A2/HDAC1/F11R/IFITM3/NECTIN1/HSPA8/HMGA2/LAMP1/CCNK/IST1/SAP30BP/VAPA/LDLR/ITGAV/FN1/SRC/TRIM38/TAF11/DDX56/PPIA/SLC20A2/CHMP5/THOC2/VPS4B/SLC1A5/VAMP8/PTX3/TRIM…	74
GO:0006986	response to unfolded protein	47/2162	109/9256	3.56799e-06	0.000262824	0.000232858	DNAJB4/BAG3/CCND1/TMBIM6/DDIT3/OS9/HSPH1/JKAMP/HSPA2/THBS1/NFE2L2/HSPE1/PTPN1/STT3B/NCK1/TMEM33/HSPA4L/RACK1/HSP90AB1/HSPB1/CREB3L2/COPS5/TRAM1/DERL1/VCP/CREB3/HSPA5/HSPA8/TM7SF3/EIF2S1/HSP90AA1/SELENOS/ERLEC1/EIF2AK3/XBP1/ATF4/EDEM1/QRICH1/HSPA4/BAK1/AGR2/TBL2/STC2/ERO1A/DNAJC10/HSPD1/ATF3	47
GO:0051276	chromosome organization	157/2162	499/9256	1.25227e-05	0.000810255	0.000717876	RPA2/ZMPSTE24/CDC20/GTF2B/CCT3/NUF2/DHX9/EXO1/CDK1/ASCC1/TCF7L2/BUB3/ANAPC15/MRE11/NCAPD3/NCAPD2/PHB2/ESPL1/HNRNPA1/PTGES3/NUP107/HNRNPC/DLGAP5/HSPA2/NOP10/NUSAP1/SLX4/USP7/GINS3/TERF2IP/CENPN/HASPIN/TOP2A/KPNB1/NDC80/CHMP1B/LSM14A/RUVBL2/PUM2/CCT4/NCAPH/ANAPC1/MCM6/MAP3K20/XRCC5/ITPA/PCNA/MCM8/TPX2/DSN1/TOP1/UBE2C/DRG1/TOP2B/RHOA/CHMP2B/CEP97/NAA50/MCM2/RUVBL1/GAR1/NAF1/CCT5/KIF2A/CENPK/CDC23/IK…	157
GO:1901798	positive regulation of signal transduction by p53 class mediator	16/2162	25/9256	1.68524e-05	0.00107586	0.000953194	ANKRD1/EIF5A/RPL26/UBB/RPL23/DDX5/RPS15/RPS7/MSX1/RPL37/RPS20/MYC/RPL11/PMAIP1/ZNHIT1/EEF1E1	16
GO:0045454	cell redox homeostasis	18/2162	31/9256	3.37275e-05	0.00204992	0.00181621	PRDX1/PRDX6/PRDX3/PRDX5/DDIT3/TXNRD1/NFE2L2/TXNRD2/TXN2/GPX1/SELENOT/TXN/APEX1/SELENOS/NQO1/CHD6/PRDX4/ERO1A	18
GO:0006457	protein folding	61/2162	165/9256	5.09874e-05	0.00301392	0.00267029	PPIH/DNAJB4/SELENOF/ANP32E/CCT3/BAG3/CRYAB/PFDN5/PTGES3/HSPH1/HSPA2/AHSA1/BAG5/PDIA3/B2M/PPIB/MPDU1/SDF2/CCDC47/WDR83OS/PDCD5/RUVBL2/PDIA6/CCT4/HSPE1/PPIL3/FKBP1A/MKKS/HSPA13/HSPA4L/CCT5/HSPA9/TBCC/HSP90AB1/HSPB1/HSPA5/HSPA8/HSP90B1/ERP29/HSP90AA1/MESD/CDC37/CALR/CCT7/LMAN2L/HSPA4/PFDN1/PFDN6/PPIL1/TCP1/PPIA/CCT6A/DNAJC2/PRDX4/VBP1/ERO1A/LMAN1/DNAJC10/HSPD1/SDF2L1/GRPEL1	61
GO:0030195	negative regulation of blood coagulation	18/2162	32/9256	6.03215e-05	0.00343833	0.00304631	PLAU/THBS1/ANXA2/APOH/PLAUR/TFPI/FGA/SERPINE1/CD9/FGB/FGG/PLAT/TSPAN8/CEACAM1/PDGFRA/CPB2/APOE/SERPINF2	18
GO:1900047	negative regulation of hemostasis	18/2162	32/9256	6.03215e-05	0.00343833	0.00304631	PLAU/THBS1/ANXA2/APOH/PLAUR/TFPI/FGA/SERPINE1/CD9/FGB/FGG/PLAT/TSPAN8/CEACAM1/PDGFRA/CPB2/APOE/SERPINF2	18
GO:1902600	proton transmembrane transport	38/2162	91/9256	7.0122e-05	0.00388771	0.00344446	UQCRH/ATP5PB/GHITM/COX15/PHB2/ATP5F1B/SLC25A3/ATP6V1D/ATP5F1A/NDUFS7/COX5B/ATP5MC3/ATP6V1E1/UQCR10/ATP5ME/CLCN3/ATP6V0E1/NDUFA4/ATP5MF/CYC1/ATP6V1G1/TMSB4X/COX7B/ATP6AP1/SLC16A1/ATP5F1C/TCIRG1/ATP5MG/TMCO3/ATP5MC1/ATP5PD/COX7A2L/ATP5F1E/ATP5PF/ATP5PO/COX17/LETM1/COX4I1	38
GO:0050878	regulation of body fluid levels	69/2162	194/9256	7.06413e-05	0.00388771	0.00344446	PRKACB/VAV3/MTX1/PLA2G4A/JMJD1C/PLAU/ILK/ADM/CD59/CCND1/SOCS2/THBS1/PDIA3/ANXA2/APOH/ACTG1/MYL12A/AXL/PLAUR/NCOA1/FOSL2/PRKCE/NFE2L2/TFPI/ADA/MYH9/METAP1/SLC7A11/FGA/ITGA2/F2RL2/CLIC1/PDSS2/ACTB/HSPB1/TFPI2/SERPINE1/CAV1/AKR1B1/EXT1/F11R/HBB/CD9/NME1/GGCX/SRC/XBP1/UMPS/FGB/FGG/AP3B1/AGR2/PPIA/SHH/FGL1/PLAT/VKORC1/VAMP8/F3/LMAN1/SLC29A1/TSPAN8/CEACAM1/HK2/PDGFRA/SERPINA1/CPB2/APOE/SERPINF2	69
GO:0010608	post-transcriptional regulation of gene expression	125/2162	395/9256	7.283e-05	0.00396261	0.00351082	HNRNPR/PUM1/AGO1/THRAP3/ZMPSTE24/DHX9/RGS2/CDC123/TIAL1/EIF4G2/RBM4B/RPS3/GAPDH/DIS3/HNRNPC/METTL3/AJUBA/THBS1/RPS27L/NGRN/METTL16/EIF5A/RPL26/EIF1/COA3/RPL38/DDX49/LSM14A/EIF3K/PUM2/LRPPRC/PTCD3/BZW1/FASTKD2/NCL/E2F1/EIF6/ZC3H7B/POLDIP3/TRMT10C/CNBP/NCK1/SELENOT/EIF2B5/EIF4E/METAP1/METTL14/NAF1/ITGA2/ENC1/RACK1/HBS1L/IGF2BP3/TBRG4/RCC1L/HSPB1/CAV1/CNOT4/LSM1/EIF3E/MRPL13/RBM3/OGT/RPS4X/RPL5/SARS…	125
GO:0071480	cellular response to gamma radiation	15/2162	25/9256	9.19696e-05	0.00483902	0.00428731	ZMPSTE24/TMEM109/CRYAB/H2AX/MDM2/RPL26/MAP3K20/XRCC5/BCL2L1/CDKN1A/GTF2H5/WRN/ELK1/TP53/EGR1	15
GO:0019730	antimicrobial humoral response	21/2162	41/9256	9.45294e-05	0.00491964	0.00435873	FAU/GAPDH/PPP2R3C/CXCL8/CXCL5/CXCL3/FGA/H2BC4/H2BC6/HMGN2/ANG/CXCL1/CXCL2/FGB/H2BC7/H2BC11/HLA-A/RPL30/H2BC8/LYZ/TF	21
GO:1901137	carbohydrate derivative biosynthetic process	131/2162	420/9256	0.00010226	0.00520876	0.00461489	ENO1/SDHB/AK2/NDUFS5/ELOVL1/CMPK1/AMPD2/ATP5PB/SDHC/PIGC/NDUFB8/ATP5MK/TCF7L2/RRM1/PDHX/NDUFS3/NDUFC2/ALG8/STT3A/NDUFA9/ATP5F1B/PHLDA1/NDUFA12/MLEC/ITM2B/MTHFD1/ATP5MJ/GCNT3/HEXA/ALDOA/MPDU1/PFAS/PIGL/ACLY/COASY/COX11/TK1/ATP5F1A/NDUFS7/NDUFB7/NDUFA13/GFPT1/DGUOK/GALNT5/ATP5MC3/NDUFB3/NDUFA10/ADA/ACOT8/DPM1/STT3B/NDUFB4/ATP5ME/PGM2/UGDH/GNPDA2/OSTC/GALNT7/NDUFS6/GOLPH3/SLC30A5/PGM3/PDK4/ATP5MF/CS…	131
GO:0061041	regulation of wound healing	33/2162	77/9256	0.000113158	0.00558558	0.00494875	PLAU/THBS1/ANXA2/TNFRSF12A/APOH/ACTG1/PLAUR/PRKCE/NFE2L2/TFPI/PHLDB2/CLDN1/FGA/SERPINE1/CAV1/ANXA1/CD9/VIL1/XBP1/FGB/FGG/PLAT/VKORC1/F3/CLASP1/TSPAN8/CEACAM1/MYLK/PDGFRA/CLDN4/CPB2/APOE/SERPINF2	33
GO:0050821	protein stabilization	62/2162	173/9256	0.000126152	0.00616342	0.00546071	PARK7/CCT3/MDM4/GTPBP4/BAG3/CTNND1/CRYAB/GAPDH/PHB2/PTGES3/RAB21/SAV1/SEL1L/BAG5/PPIB/USP7/PFN1/RPL23/PHB1/SMAD7/POLR2E/RUVBL2/PIH1D1/RPS7/RTN4/CCT4/MCM8/GET1/RUVBL1/PFN2/MSX1/CCT5/CDK7/H1-5/HSP90AB1/TAF1/LAMP2/RPL11/RPL5/IFT46/COG3/LAMP1/HSP90AA1/TP53/CDC37/CALR/CCT7/SUMO1/IP6K2/MFSD1/PDCD10/NPM1/SOX4/PFDN6/TCP1/CCT6A/HSPD1/TTI1/PPARGC1A/A1CF/APOA2/APOA1	62
GO:0050817	coagulation	51/2162	136/9256	0.000135323	0.00647928	0.00574056	VAV3/PLA2G4A/JMJD1C/PLAU/ILK/CD59/THBS1/PDIA3/ANXA2/APOH/ACTG1/MYL12A/AXL/PLAUR/NFE2L2/TFPI/MYH9/METAP1/SLC7A11/FGA/ITGA2/F2RL2/CLIC1/ACTB/HSPB1/TFPI2/SERPINE1/CAV1/F11R/HBB/CD9/PSEN1/GGCX/SRC/FGB/FGG/AP3B1/PPIA/SHH/FGL1/PLAT/VKORC1/F3/LMAN1/TSPAN8/CEACAM1/PDGFRA/SERPINA1/CPB2/APOE/SERPINF2	51
GO:0007596	blood coagulation	50/2162	134/9256	0.000180756	0.0084025	0.0074445	VAV3/PLA2G4A/JMJD1C/PLAU/ILK/CD59/THBS1/PDIA3/ANXA2/APOH/ACTG1/MYL12A/AXL/PLAUR/NFE2L2/TFPI/MYH9/METAP1/SLC7A11/FGA/ITGA2/F2RL2/CLIC1/ACTB/HSPB1/TFPI2/SERPINE1/CAV1/F11R/HBB/CD9/GGCX/SRC/FGB/FGG/AP3B1/PPIA/SHH/FGL1/PLAT/VKORC1/F3/LMAN1/TSPAN8/CEACAM1/PDGFRA/SERPINA1/CPB2/APOE/SERPINF2	50
GO:0044000	movement in host	46/2162	121/9256	0.000195861	0.00893126	0.00791298	CD46/NRP1/CDK1/IDE/IFITM2/TRIM6/TRIM5/TRIM22/DDB1/PHB1/CHMP1B/BSG/AXL/PVR/LGALS1/ARL8B/CHMP2B/RAB7A/CLDN1/TFRC/CXCL8/ITGA2/HAVCR1/CAV1/CTSB/SLC52A2/F11R/IFITM3/NECTIN1/LAMP1/IST1/VAPA/LDLR/ITGAV/SRC/TRIM38/PPIA/SLC20A2/CHMP5/VPS4B/SLC1A5/VAMP8/PTX3/TRIM31/IFITM1/ICAM1	46
GO:0061045	negative regulation of wound healing	20/2162	40/9256	0.000211816	0.00956768	0.00847684	PLAU/THBS1/ANXA2/APOH/PLAUR/TFPI/PHLDB2/FGA/SERPINE1/CD9/FGB/FGG/PLAT/CLASP1/TSPAN8/CEACAM1/PDGFRA/CPB2/APOE/SERPINF2	20
GO:0034620	cellular response to unfolded protein	31/2162	73/9256	0.000220901	0.00988483	0.00875783	BAG3/CCND1/TMBIM6/DDIT3/OS9/NFE2L2/PTPN1/NCK1/TMEM33/RACK1/COPS5/DERL1/VCP/CREB3/HSPA5/TM7SF3/EIF2S1/SELENOS/ERLEC1/EIF2AK3/XBP1/ATF4/QRICH1/BAK1/AGR2/TBL2/STC2/ERO1A/DNAJC10/HSPD1/ATF3	31
GO:0042060	wound healing	82/2162	247/9256	0.000231991	0.0102849	0.00911232	VAV3/S100A10/PLA2G4A/JMJD1C/PLAU/MYOF/ILK/CD59/POU2F3/AJUBA/THBS1/PDIA3/ANXA2/TPM1/TNFRSF12A/APOH/ACTG1/MYL12A/CHMP1B/AXL/PLAUR/PRKCE/NFE2L2/TFPI/MYH9/ARL8B/GPX1/RHOA/CHMP2B/PHLDB2/CLDN1/EREG/METAP1/SLC7A11/FGA/ITGA2/F2RL2/CLIC1/CDKN1A/DST/ACTB/HSPB1/TFPI2/SERPINE1/CAV1/EXT1/ANXA1/CCN1/F11R/HBB/CD9/ERBB3/GGCX/CFLAR/FN1/VIL1/SRC/XBP1/PDCD10/FGB/FGG/AP3B1/PPIA/SHH/FGL1/PLAT/CHMP5/VKORC1/VPS4B/F3/LM…	82
GO:0001906	cell killing	34/2162	83/9256	0.000257713	0.0112175	0.00993859	PRDX1/CFH/CD59/GAPDH/B2M/AP1G1/PVR/BCL2L1/ARL8B/TUBB/EBAG9/HMGN2/MR1/PPP3CB/CTSC/KLRC2/LAMP1/H2BC11/HLA-A/RPL30/TUBB4B/HLA-F/GBP1/C3/APOL1/IL7R/CEACAM1/HLA-B/LYZ/ICAM1/HLA-C/PTPRC/SH2D1A/C8A	34
GO:0050819	negative regulation of coagulation	18/2162	35/9256	0.000278624	0.0120185	0.0106482	PLAU/THBS1/ANXA2/APOH/PLAUR/TFPI/FGA/SERPINE1/CD9/FGB/FGG/PLAT/TSPAN8/CEACAM1/PDGFRA/CPB2/APOE/SERPINF2	18
GO:0048144	fibroblast proliferation	31/2162	74/9256	0.000296212	0.0126631	0.0112193	ZMPSTE24/PRDX1/S100A6/DHX9/CDK1/ECD/ZMIZ1/FTH1/PTGES3/MORF4L1/FOSL2/E2F1/MIF/LIF/GPX1/EREG/CCNA2/CDKN1A/CAV1/MYC/CKS2/CKS1B/TP53/FN1/BRK1/CCNB1/GSTP1/MYB/SOD2/PDGFRA/AGT	31
GO:0070482	response to oxygen levels	70/2162	206/9256	0.000304828	0.0129161	0.0114435	ENO1/SLC2A1/PTGS2/MDM4/CAPN2/SUV39H2/PLAU/ADM/CRYAB/PHB2/TMBIM6/MDM2/AJUBA/THBS1/ANGPTL4/FOSL2/PRKCE/NFE2L2/TM9SF4/ADA/TXNRD2/LIF/TXN2/ATG7/TFRC/CCNA2/ITGA2/CDKN1A/CITED2/CHCHD2/CAV1/STC1/BNIP3L/RAD21/MYC/UBQLN1/ATP6V1G1/PGK1/ATP6AP1/PLOD1/BAD/HSP90B1/ANG/TP53/ALKBH5/PMAIP1/CCDC115/ZEB2/CFLAR/SRC/ATF4/FAM162A/SOX4/HDAC2/TBL2/PLAT/NDRG1/ADSL/RBPJ/STC2/SCFD1/ERO1A/SLC29A1/MYB/SOD2/SLC1A1/FUNDC1/EGR…	70
GO:0034976	response to endoplasmic reticulum stress	71/2162	210/9256	0.000327678	0.0136428	0.0120873	PARK7/TXNDC12/JUN/NRBF2/CCND1/TMBIM6/DDIT3/OS9/RNFT2/PSMC6/JKAMP/SEL1L/THBS1/PDIA3/CCDC47/PDIA6/NFE2L2/ANKZF1/HM13/BCL2L1/SERINC3/PTPN1/UBE2G2/STT3B/UBA5/NCK1/EIF2B5/TMEM33/CXCL8/RACK1/MARCKS/CAV1/CREB3L2/ERLIN2/COPS5/DERL1/VCP/CREB3/UBQLN1/SEC61B/HSPA5/TMCO1/CASP4/UBE4A/HSP90B1/ERP29/TMX1/EIF2S1/SELENOS/TP53/PMAIP1/CALR/PIK3R2/ERLEC1/EIF2AK3/XBP1/ATF4/EDEM1/QRICH1/RNF5/BAK1/AGR2/TBL2/TNFRSF10B/G…	71
GO:0006364	rRNA processing	69/2162	203/9256	0.00033241	0.0137205	0.0121562	EBNA1BP2/HEATR1/GTPBP4/RRP12/NPM3/TRMT112/DDX10/POP5/DIS3/NOP9/NOP10/RPS17/RSL1D1/ERI2/NOB1/EXOSC6/METTL16/RPL26/ZNHIT3/RPL27/UTP18/NOL11/RPS15/DDX49/POP4/FBL/PIH1D1/RPS7/TRMT61B/DDX18/WDR75/NOP58/EIF6/RPL14/SHQ1/RPL35A/UTP3/GAR1/NAF1/MTREX/NSA2/NHP2/GTF2H5/SBDS/BUD23/RPS6/RPL35/EXOSC10/RPL11/RPL5/NOLC1/DDX47/FTSJ3/WDR43/PES1/DDX17/SNU13/FRG1/BRIX1/ABT1/RPF2/TFB1M/DDX56/ERI1/DCAF13/LAS1L/RPL10A/K…	69
GO:0030901	midbrain development	24/2162	53/9256	0.000352904	0.0140485	0.0124467	CDC42/ATP5PB/DKK1/NDUFS3/DYNLL1/KDM2B/YWHAE/CALM3/YWHAQ/CALM2/RHOA/CCDC14/HES1/MSX1/UQCRQ/ACTB/HSPA5/TAF1/G6PD/CSNK1D/OTX1/ATP5PF/SHH/WLS	24
GO:0043065	positive regulation of apoptotic process	105/2162	334/9256	0.000354821	0.0140485	0.0124467	PARK7/SFPQ/JUN/MCL1/CTSS/MLLT11/PTGS2/CAPN2/AKR1C3/ANKRD1/CALHM2/ADM/RPS3/TNFRSF1A/DDIT3/PHLDA1/DUSP6/SAV1/THBS1/PDIA3/TNFRSF12A/EIF5A/RPL26/UBB/CCL2/TOP2A/PHB1/PTRH2/PDCD5/DEDD2/RPS7/NCOA1/MAP3K20/E2F1/SERINC3/BID/LGALS1/ATG7/ARL6IP5/SHQ1/C3orf38/NCK1/ECT2/EIF2B5/MSX1/CASP6/CTNNA1/PRELID1/RACK1/TFAP2A/BCLAF1/IGFBP3/STYXL1/CAV1/BNIP3L/MYC/RPS6/ANXA1/ENDOG/ID3/RPL11/CCN1/DDX20/PHLDA2/BAD/CTSC/PPP2…	105
GO:1900026	positive regulation of substrate adhesion-dependent cell spreading	16/2162	30/9256	0.000355026	0.0140485	0.0124467	CDC42/S100A10/NRP1/ILK/ARPC2/CRKL/FGA/RAC1/DOCK1/CALR/FGB/FGG/DAB2/NEDD9/MDK/APOA1	16
GO:0010755	regulation of plasminogen activation	10/2162	15/9256	0.000437812	0.0167021	0.0147978	ENO1/S100A10/PLAU/THBS1/ANXA2/PLAUR/SERPINE1/PLAT/CPB2/SERPINF2	10
GO:0045727	positive regulation of translation	40/2162	105/9256	0.000474242	0.0176445	0.0156328	DHX9/CDC123/EIF4G2/METTL3/THBS1/RPS27L/NGRN/EIF5A/RPL26/COA3/FASTKD2/EIF6/POLDIP3/TRMT10C/CNBP/NCK1/EIF2B5/METTL14/ITGA2/RCC1L/EIF3E/RBM3/OGT/RPS4X/RPL5/CSDE1/HNRNPU/POLR2G/RBM4/PRMT1/SSB/DHX36/HNRNPD/NPM1/SOX4/DDX3X/UQCC2/VIM/EEF2/SH3BGRL	40
GO:0006959	humoral immune response	36/2162	92/9256	0.000495544	0.0179747	0.0159254	CFH/CD46/EXO1/CD59/FAU/GAPDH/PPP2R3C/CCL2/PHB1/CXCL8/CXCL5/CXCL3/FGA/H2BC4/H2BC6/HMGN2/ANG/CXCL1/CXCL2/FGB/H2BC7/H2BC11/HLA-A/CFB/RPL30/RBPJ/C3/H2BC8/LYZ/MASP1/A2M/TF/PTPRC/SH2D1A/C8A/CCR6	36
GO:0007005	mitochondrion organization	135/2162	450/9256	0.000527967	0.0187596	0.0166208	PARK7/MICOS10/ATP5IF1/NDUFS5/MCL1/MLLT11/MTX1/TIMM17A/TIMM23/TFAM/GHITM/MARCHF5/NDUFB8/PRDX3/RRM1/ATG13/NDUFS3/SDHAF2/COA4/NDUFC2/NDUFA9/PHB2/NDUFA12/TRIAP1/COX16/SLIRP/MEF2A/UQCC4/MAP1LC3B/GABARAP/SCO1/LIG3/COA3/PHB1/NDUFAF8/NDUFS7/MICOS13/PET100/UBL5/NDUFB7/NDUFA13/PDCD5/CEP89/DMAC2/PLAUR/PUM2/NDUFAF7/MAIP1/NDUFB3/NDUFA10/NDUFAF5/MGME1/BCL2L1/UQCC1/AURKA/BID/ATG7/GPX1/UQCC5/NDUFB4/TFRC/UBE2D3/G…	135
GO:0006334	nucleosome assembly	35/2162	89/9256	0.000528937	0.0187596	0.0166208	DNAJC9/H2AX/NAP1L1/GRWD1/MCM2/H3C1/H4C1/H4C2/H3C2/H2BC3/H3C3/H1-2/H4C3/H2BC4/H1-4/H2BC6/H4C5/H1-3/H4C8/H4C9/H3C10/H2BC14/H2BC15/H1-5/H3C12/TSPYL1/NASP/SOX9/HMGB2/NPM1/H2BC7/H2BC11/ASF1A/KAT6A/H2BC8	35
GO:0007059	chromosome segregation	102/2162	327/9256	0.000581929	0.0200451	0.0177597	RCC2/CDC42/PUM1/CDC20/GTF2B/NUF2/CDK1/BUB3/DDB1/ANAPC15/RPS3/MRE11/NCAPD3/NCAPD2/ESPL1/NUP37/DLGAP5/NUSAP1/CCNB2/CIAO2A/CENPN/HASPIN/TOP2A/KPNB1/NDC80/CHMP1B/SKA1/LSM14A/HAUS5/PUM2/ACTR2/NCAPH/ANAPC1/ACTR3/MAP3K20/TPX2/DSN1/TOP1/UBE2C/AURKA/DRG1/ARL8B/TOP2B/RHOA/CHMP2B/CEP97/ECT2/CENPU/KIF2A/CENPK/CDC23/IK/PTTG1/SPDL1/TUBB/TTK/ACTB/CDCA2/RAD21/SMC2/RCC1/SASS6/PMF1/NSL1/HNRNPU/ZWINT/SMC3/RAN/PCID2…	102
GO:0010833	telomere maintenance via telomere lengthening	28/2162	67/9256	0.000598925	0.0203742	0.0180513	CCT3/MRE11/HNRNPA1/PTGES3/HNRNPC/NOP10/SLX4/TERF2IP/CCT4/XRCC5/GAR1/NAF1/CCT5/NHP2/HSP90AB1/HNRNPA2B1/HMBOX1/EXOSC10/HNRNPU/HSP90AA1/PARN/CCT7/SRC/DHX36/RFC1/TCP1/CCT6A/PKIB	28
GO:0033993	response to lipid	143/2162	482/9256	0.000616537	0.0206432	0.0182896	GNB1/PARK7/PDE4B/PTGS2/DUSP10/CAPN2/AKR1C1/AKR1C2/AKR1C3/DKK1/ZMIZ1/ANKRD1/GOT1/SCD/PRDX3/TRIM6/TRIM5/ADM/CRYAB/PHB2/MGST1/PTGES3/MDM2/SOCS2/SLC39A9/SNW1/THBS1/NEDD4/MMP15/CCL2/RPL27/PHB1/DDX5/ATP5F1A/NDUFA13/AXL/RUVBL2/IRF3/NCOA1/FOSL2/PRKCE/TFPI/IDH1/XRCC5/PCNA/CRLS1/CYP24A1/MIF/TGFBR2/GPX1/RHOA/UBA5/CLDN1/HES1/TFRC/LIAS/CXCL8/CXCL5/CXCL3/ANXA3/EIF4E/ADH5/H2AZ1/CCNA2/PGRMC2/MGST2/ITGA2/RXRB/CDK…	143
GO:0016072	rRNA metabolic process	76/2162	233/9256	0.000695953	0.0228348	0.0202313	EBNA1BP2/HEATR1/GTPBP4/RRP12/NPM3/TRMT112/DDX10/POP5/DIS3/NOP9/NOP10/RPS17/RSL1D1/ERI2/NOB1/EXOSC6/METTL16/RPL26/ZNHIT3/RPL27/UTP18/NOL11/RPS15/DDX49/POP4/FBL/DEDD2/PIH1D1/RPS7/TRMT61B/DDX18/WDR75/NOP58/NCL/EIF6/RPL14/SHQ1/RPL35A/UTP3/GAR1/NAF1/MTREX/NSA2/NHP2/GTF2H5/SBDS/BUD23/RPS6/RPL35/EXOSC10/RPL11/RPL5/NOLC1/DDX47/MARS1/GTF3A/ANG/TP53/FTSJ3/WDR43/PES1/DDX17/SNU13/FRG1/BRIX1/ABT1/RPF2/TFB1M/D…	76
GO:0098813	nuclear chromosome segregation	76/2162	233/9256	0.000695953	0.0228348	0.0202313	RCC2/CDC42/CDC20/NUF2/CDK1/BUB3/DDB1/ANAPC15/MRE11/NCAPD3/NCAPD2/ESPL1/DLGAP5/NUSAP1/CCNB2/HASPIN/TOP2A/KPNB1/NDC80/CHMP1B/LSM14A/ACTR2/NCAPH/ANAPC1/ACTR3/MAP3K20/TPX2/DSN1/UBE2C/AURKA/DRG1/TOP2B/RHOA/CHMP2B/CEP97/ECT2/KIF2A/CENPK/CDC23/IK/PTTG1/SPDL1/TTK/ACTB/RAD21/SMC2/PMF1/NSL1/HNRNPU/ZWINT/SMC3/RAN/PCID2/RAB11A/SMARCE1/ANAPC11/PPP2R1A/EML4/FAM83D/MYBL2/SGO1/STAG1/CCNB1/BOD1/DCAF13/CHMP5/CDK5R…	76
GO:0010332	response to gamma radiation	20/2162	43/9256	0.000707245	0.0228348	0.0202313	ZMPSTE24/TMEM109/CRYAB/H2AX/MDM2/RPL26/MAP3K20/XRCC5/BCL2L1/GPX1/CDKN1A/GTF2H5/WRN/MYC/ELK1/TP53/BAK1/SOD2/EGR1/PTPRC	20
GO:0070527	platelet aggregation	20/2162	43/9256	0.000707245	0.0228348	0.0202313	ILK/PDIA3/ACTG1/MYL12A/MYH9/METAP1/SLC7A11/FGA/CLIC1/ACTB/HSPB1/F11R/HBB/CD9/FGB/FGG/PPIA/FGL1/CEACAM1/PDGFRA	20
GO:0043484	regulation of RNA splicing	48/2162	134/9256	0.000707965	0.0228348	0.0202313	THRAP3/SF3B4/PRDX6/HNRNPH3/RPS13/PRPF19/SLC38A2/TMBIM6/HNRNPA1/MBNL2/PRMT5/SNW1/SGF29/SF3B3/METTL16/DDX5/HNRNPL/U2AF2/SUPT7L/NCL/RBM39/GRSF1/HNRNPA2B1/ENY2/SMU1/HNRNPK/RBM3/CCNL2/HNRNPU/SF1/RBM4/HSPA8/RPS26/SRSF9/RNPS1/FUS/SRSF7/SON/DDX17/LARP7/NPM1/HNRNPH1/SF3B5/NCBP1/RBM25/PTBP1/SUPT3H/MBNL3	48
GO:0086103	G protein-coupled receptor signaling pathway involved in heart process	8/2162	11/9256	0.000723567	0.0229433	0.0203275	CDC42/PDE4B/RGS2/ATP2B4/PDE4D/CAV1/SRC/RAP1GDS1	8
GO:0030162	regulation of proteolysis	122/2162	404/9256	0.00073358	0.0231078	0.0204732	AURKAIP1/PARK7/ENO1/ATP5IF1/CDC20/PRKACB/LAMTOR5/APH1A/CTSS/S100A10/VSIR/PLAU/C2CD3/RPS3/GAPDH/MDM2/RNFT2/TRIAP1/NUDT15/PSMC6/BAG5/THBS1/ANXA2/RPS27L/USP7/GABARAP/UBB/RPL23/SPOP/SUMO2/SMAD7/NDUFA13/PDCD5/PSENEN/PSMC4/PLAUR/PIH1D1/RPS7/XPO1/TANK/PSMD14/NFE2L2/HSPE1/IFT52/AURKA/BID/MYH9/RBX1/GPX1/ARL6IP5/CSNK1A1/PRELID1/RACK1/HSP90AB1/CYCS/SERPINE1/PSMC2/CAV1/PBK/ASPH/TRIB1/MYC/VCP/UBQLN1/RAD23B/AR…	122
GO:0014070	response to organic cyclic compound	140/2162	474/9256	0.000858003	0.0268504	0.0237891	GNB1/PARK7/PDE4B/DHX9/PTGS2/ATP2B4/AKR1C3/CDK1/ZMIZ1/IFIT1/GOT1/ADM/CRYAB/PHB2/PTGES3/MDM2/DUSP6/SOCS2/PRMT5/SLC39A9/SNW1/THBS1/NEDD4/LONP2/MMP15/RPL27/PHB1/DDX5/ATP5F1A/BSG/RUVBL2/IRF3/NCOA1/FOSL2/PRKCE/KYNU/TFPI/IDH1/TWIST2/PCNA/CRLS1/BCL2L1/ADA/CYP24A1/TXN2/TOP2B/TGFBR2/GPX1/RHOA/ARL6IP5/UBA5/CLDN1/HES1/ANXA3/EIF4E/H2AZ1/CASP6/CCNA2/PGRMC2/SLC7A11/GOLPH3/ITGA2/CTNNA1/RXRB/CDKN1A/ACTB/ARPC1B/CA…	140
GO:0043620	regulation of DNA-templated transcription in response to stress	16/2162	32/9256	0.000903909	0.0276768	0.0245213	JUN/BAG3/TMBIM6/DDIT3/NFE2L2/NCK1/BCLAF1/CITED2/TCIM/HSPA5/TP53/ATF4/RPS6KA3/RBPJ/ATF3/EGR1	16
GO:0060840	artery development	25/2162	59/9256	0.000907532	0.0276768	0.0245213	NRP1/ZMIZ1/DDIT3/AP2B1/SMAD7/SNX17/TGFBR2/HES1/CITED2/BMP4/SMAD6/TBX2/LDLR/PKD2/SOX4/SHH/DCTN5/RBPJ/MDK/DLL4/HEY1/MYLK/LOX/APOB/APOE	25
GO:0048146	positive regulation of fibroblast proliferation	17/2162	35/9256	0.000957489	0.0288331	0.0255457	S100A6/DHX9/ZMIZ1/FOSL2/E2F1/MIF/LIF/EREG/CCNA2/CDKN1A/MYC/FN1/BRK1/CCNB1/MYB/PDGFRA/AGT	17
GO:0065004	protein-DNA complex assembly	61/2162	182/9256	0.0010688	0.0317852	0.0281613	GTF2B/DNAJC9/H2AX/MED21/BAZ2A/NAP1L1/PSMC6/DLGAP5/MED6/GTF2A1/CENPN/MED11/MED24/MED29/GRWD1/MCM2/MED28/CENPK/H3C1/H4C1/H4C2/H3C2/H2BC3/H3C3/H1-2/H4C3/H2BC4/H1-4/H2BC6/H4C5/H1-3/H4C8/H4C9/H3C10/H2BC14/H2BC15/H1-5/H3C12/MED20/TSPYL1/GTF2H5/TAF2/MED27/TAF1/NASP/OIP5/GTF2A2/PIAS1/TAF1C/TP53/SOX9/HMGB2/NPM1/GMNN/H2BC7/H2BC11/TAF11/ASF1A/KAT6A/CENPX/H2BC8	61
GO:0044092	negative regulation of molecular function	131/2162	442/9256	0.00107615	0.0318063	0.02818	PARK7/ERRFI1/RCC2/ATP5IF1/JUN/LAMTOR5/RGS2/ATP2B4/NUCKS1/DUSP10/GTPBP4/DKK1/IFIT1/TCF7L2/PRDX3/BANF1/GAPDH/PHB2/GPRC5A/TMBIM6/DDIT3/CORO1C/TRIAP1/GEMIN2/GSKIP/WARS1/BAG5/THBS1/B2M/NEDD4/USP7/YWHAE/RPL23/VPS25/SMAD7/ANGPTL4/PLAUR/CALM3/PIH1D1/RPS7/PRKCE/CALM2/FKBP1A/ID1/E2F1/PTPN1/AURKA/GPX1/HES1/UCHL1/SPRY1/NDFIP1/RACK1/STK38/CDKN1A/ACTB/STYXL1/HSPB1/SERPINE1/CAV1/TRIB1/ANXA1/UBQLN1/PHPT1/TMSB4X/…	131
GO:0034248	regulation of amide metabolic process	108/2162	355/9256	0.00109322	0.0321126	0.0284513	HNRNPR/PUM1/AGO1/DHX9/RGS2/CDC123/EIF4G2/RTN3/RBM4B/RPS3/GAPDH/DIS3/METTL3/AJUBA/TMED10/THBS1/RPS27L/NGRN/METTL16/EIF5A/RPL26/EIF1/COA3/RPL38/LSM14A/EIF3K/PUM2/LRPPRC/RTN4/PTCD3/NFE2L2/BZW1/FASTKD2/NCL/EIF6/POLDIP3/TRMT10C/CNBP/NCK1/SELENOT/EIF2B5/EIF4E/METAP1/METTL14/SLC7A11/ITGA2/ENC1/RACK1/HBS1L/IGF2BP3/RCC1L/HSPB1/PDK4/CNOT4/LSM1/EIF3E/MRPL13/RBM3/OGT/RPS4X/CCN1/RPL5/SARS1/CSDE1/HNRNPU/NOLC1/…	108
GO:0051926	negative regulation of calcium ion transport	14/2162	27/9256	0.00119627	0.0349252	0.0309432	PTGS2/TMBIM6/YWHAE/CALM3/CALM2/HES1/STC1/UBQLN1/SLC30A1/PPP3CB/GSTO1/PKD2/VDAC1/GSTM2	14
GO:0010042	response to manganese ion	9/2162	14/9256	0.00127136	0.0366704	0.0324895	PTGS2/TFRC/HSP90B1/EIF2S1/EIF2AK3/ATF4/BACE1/SOD2/FIBIN	9
GO:0000070	mitotic sister chromatid segregation	55/2162	162/9256	0.00131725	0.0373951	0.0331316	CDC20/NUF2/CDK1/BUB3/ANAPC15/NCAPD3/NCAPD2/ESPL1/DLGAP5/NUSAP1/HASPIN/KPNB1/NDC80/CHMP1B/LSM14A/NCAPH/TPX2/DSN1/UBE2C/DRG1/RHOA/CHMP2B/CEP97/KIF2A/CENPK/CDC23/IK/SPDL1/TTK/RAD21/SMC2/NSL1/HNRNPU/ZWINT/SMC3/RAN/PCID2/RAB11A/ANAPC11/PPP2R1A/EML4/MYBL2/STAG1/CCNB1/BOD1/CHMP5/CDK5RAP2/STAG2/KIF22/VPS4B/SMC1A/CLASP1/NCAPH2/USP44/PRAP1	55
GO:0061061	muscle structure development	107/2162	353/9256	0.00131992	0.0373951	0.0331316	ZMPSTE24/RGS2/CAPN2/DKK1/CDK1/ANKRD1/TCF7L2/ADM/BDNF/CRYAB/KRT8/MYL6/DDIT3/MDM2/CFL2/TCF12/TPM1/BTBD1/MEF2A/LUC7L/ZNF689/KRT19/DDX5/ACTG1/SMAD7/ALPK2/GDF15/FOXN2/CCNT2/FKBP1A/RCAN1/LIF/MYH9/LGALS1/GPX1/RHOA/HES1/MSX1/MED28/UCHL1/ANKRD17/EREG/PITX1/MAML1/H1-5/MED20/CD164/CITED2/SYNE1/ACTB/IGFBP3/IFRD1/CAV1/MORF4L2/G6PD/ID3/ACADM/NRAS/LAMC1/HNRNPU/ARID5B/PPP3CB/DOCK1/RBM4/TAGLN/CD9/ERBB3/BMP4/PIAS1…	107
GO:0019941	modification-dependent protein catabolic process	145/2162	499/9256	0.00145661	0.040785	0.036135	PARK7/ZMPSTE24/CDC20/PSMA5/STAM/HERC4/PSMA1/UBE2L6/DDB1/ANAPC15/DDIT3/OS9/MDM2/UBC/FBXL3/PSMB5/PSMA6/PSMC6/JKAMP/SEL1L/PPP2R5C/BAG5/NEDD4/UBL7/PSMA4/USP7/RBBP6/RNF40/PSMD7/PSMB6/GABARAP/UBB/PSMB3/RPL23/VPS25/SPOP/RNF43/CCDC47/SUMO2/CHMP1B/SMAD7/PSMC4/DMAC2/RPS7/RPS27A/XPO1/PCYOX1/ANAPC1/PSMD14/NFE2L2/ANKZF1/UBE2C/AURKA/ADRM1/UBE2G2/RBX1/STT3B/CHMP2B/ANAPC13/MAEA/UCHL1/UBE2D3/FBXO8/CDC23/NDFIP1/CS…	145
GO:0051085	chaperone cofactor-dependent protein refolding	12/2162	22/9256	0.00151723	0.0419579	0.0371742	DNAJB4/PTGES3/HSPH1/HSPA2/SDF2/HSPE1/HSPA13/HSPA9/HSPA5/HSPA8/ERO1A/SDF2L1	12
GO:0051098	regulation of binding	60/2162	181/9256	0.0015792	0.043207	0.0382809	PARK7/RNF220/JUN/GTF2B/LAMTOR5/DHX9/NUCKS1/GTPBP4/NRP1/DKK1/IFIT1/IDE/TCF7L2/TRIM6/BDNF/TMBIM6/DDIT3/GEMIN2/B2M/ANXA2/BTBD1/PLAUR/FKBP1A/E2F1/AURKA/NMD3/HES1/CSNK1A1/RACK1/CSNK2B/CDKN1A/ACTB/CAV1/HMBOX1/EIF3E/DERL1/TXN/TMSB4X/ZC4H2/TAF1/RPL11/STMN1/IFI16/DAZAP2/HMGA2/RAN/BMP4/PSEN1/NME1/SUMO1/CPNE1/LRPAP1/HMGB2/DAB2/GMNN/NCBP1/PSME3IP1/STING1/HEY1/APOE	60
GO:0000280	nuclear division	91/2162	295/9256	0.00164556	0.0447668	0.0396628	AURKAIP1/CDC42/CDC20/NUF2/CDK1/BUB3/DDB1/BANF1/ANAPC15/MRE11/NCAPD3/RAD51AP1/NCAPD2/PHB2/ESPL1/BORA/PRMT5/DLGAP5/HSPA2/NUSAP1/CCNB2/SLX4/HASPIN/UBB/TOP2A/KPNB1/NDC80/CHMP1B/LSM14A/ACTR2/NCAPH/ACTR3/TPX2/DSN1/UBE2C/AURKA/LIF/DRG1/TOP2B/RHOA/CHMP2B/RPL24/CEP97/MSX1/EREG/KIF2A/CENPK/CDC23/IK/PTTG1/SPDL1/TTK/CDCA2/RAD21/CKS2/SMC2/RCC1/NSL1/HNRNPU/ZWINT/SMC3/CDKN1C/RAN/PCID2/BMP4/RAB11A/EME1/ANAPC11/C…	91
GO:0003197	endocardial cushion development	13/2162	25/9256	0.00172879	0.0462427	0.0409704	MDM4/DKK1/MDM2/SNAI1/TGFBR2/MSX1/CITED2/ERBB3/BMP4/TBX2/SOX9/RBPJ/HEY1	13
GO:0034446	substrate adhesion-dependent cell spreading	28/2162	71/9256	0.00174982	0.0465452	0.0412384	VAMP3/RCC2/CDC42/S100A10/NRP1/ILK/CORO1C/AXL/RAB1A/ARPC2/CRKL/RHOA/FGA/RAC1/LAMC1/DOCK1/CALR/ITGAV/FN1/SRC/FGB/FGG/DAB2/NEDD9/GBP1/MDK/FER/APOA1	28
GO:1900368	regulation of post-transcriptional gene silencing by regulatory ncRNA	10/2162	17/9256	0.0017746	0.0469435	0.0415913	PUM1/ZMPSTE24/TIAL1/AJUBA/PUM2/TRUB1/BMP4/TP53/LIN28B/ADAR	10
GO:1990000	amyloid fibril formation	14/2162	28/9256	0.00188295	0.0487328	0.0431767	CRYAB/PFDN5/HNRNPA1/MDM2/B2M/FKBP1A/PSEN1/FUS/LDLR/PFDN1/PFDN6/VBP1/BACE1/APOE	14
GO:0060537	muscle tissue development	66/2162	204/9256	0.00190732	0.0488355	0.0432676	CDC42/ZMPSTE24/RGS2/DKK1/CDK1/ANKRD1/MYL6/CFL2/SAV1/TPM1/MEF2A/LUC7L/ZNF689/DDX5/SMAD7/ALPK2/FOSL2/FOXN2/CCNT2/FKBP1A/RCAN1/GPX1/RHOA/MSX1/PITX1/MAML1/MED20/GJA1/CITED2/SYNE1/IFRD1/CAV1/ZFAND5/G6PD/ACADM/HNRNPU/PPP3CB/ERBB3/BMP4/TBX2/SOX9/CALR/PRMT1/CFLAR/DDX17/VGLL4/PKD2/PDLIM5/MTPN/SHH/BIN3/RBPJ/UQCC2/IGF2/SOX6/NR2F2/IGFBP5/ATF3/DLL4/MEIS1/PPARGC1A/EGR1/HEY1/MYLK/PDGFRA/LOX	66
