## Supplementary material for "Decoding m^6^Am by simultaneous transcription-start mapping and methylation quantification": Table S1-S7: Table S6 m6Am stoichiometries of A-TSN in snRNA, snoRNA, and pseudogenes.xlsx

### Sheet: Legend
Table S6. m6Am stoichiometries of A-TSN in snRNA, snoRNA, and pseudogenes.
Sheet 1. Statistics of snRNA and snoRNA methylation levels among different cell lines
Sheet 2. snRNA methylation
Sheet 3. snoRNA methylation
Sheet 4. snRNA/snoRNA pseudogene methylation
Sheet 4. snRNA/snoRNA methylation changes upon FTO KO

### Sheet: Statistics
snRNA
	Number of sites	Average	SD	Min	25th percentile	Median	75th percentile	Max
A549	31	0.300151	0.192874	0.0566728	0.141526	0.256817	0.453298	0.689699
CCD841	24	0.215862	0.155675	0.0413223	0.093328	0.188433	0.294051	0.501771
HCT116	25	0.246678	0.159242	0.0515486	0.106672	0.227509	0.349746	0.591549
HEK293T	45	0.212985	0.16022	0.018549	0.102732	0.161102	0.299922	0.575758
HEK293T_FTOKO	30	0.361691	0.150067	0.110494	0.257522	0.398322	0.456772	0.688962
HepG2	33	0.364239	0.237127	0.0550459	0.15534	0.315789	0.62	0.769026
HT29	33	0.350426	0.151866	0.0615385	0.256989	0.338983	0.479858	0.599372
Huh7	31	0.45778	0.264511	0.0864198	0.23133	0.438202	0.712393	0.892875
Jurkat	29	0.319457	0.198542	0.0528423	0.146667	0.257143	0.524426	0.691176
K562	30	0.32553	0.159043	0.050592	0.206735	0.323251	0.451341	0.732143
snoRNA
	Number of sites	Average	SD	Min	25th percentile	Median	75th percentile	Max
A549	13	0.260963	0.203459	0.0909091	0.119009	0.126439	0.50885	0.58925
CCD841	7	0.238175	0.192587	0.0833333	0.104462	0.139785	0.310752	0.61368
HCT116	10	0.147835	0.155975	0.0120482	0.0462167	0.0577364	0.285825	0.391973
HEK293T	15	0.13194	0.182964	0	0.0312805	0.0458406	0.115988	0.490273
HEK293T_FTOKO	10	0.400801	0.172281	0.24	0.26464	0.319734	0.518384	0.738246
HepG2	12	0.337695	0.305111	0.0163934	0.10739	0.175768	0.613193	0.884615
HT29	10	0.244592	0.198753	0.0506329	0.104916	0.132963	0.405422	0.592906
Huh7	10	0.338693	0.215752	0.0989011	0.228708	0.24087	0.421429	0.740354
Jurkat	10	0.218371	0.153782	0.0662594	0.136944	0.174908	0.199392	0.515564
K562	10	0.219173	0.210399	0.0125	0.0737734	0.0994829	0.427223	0.546605

### Sheet: snRNA
Chr	Position (hg38, 1-based)	Strand	Gene	snRNA	Distance to annotated TSS	CCD841	HCT116	K562	HepG2	HEK293T	HEK293T_FTOKO	A549	Huh7	HT29	Jurkat
1	11908152	+	RNU5E-1	U5	0	0.276588	0.223938	0.074184	0.128854	0.018549	0.247358	0.0891079	0.545224	0.544693	0.585959
1	16666948	-	RNU1-3	U1	0		0.104478	0.327273		0.188235	0.446809	0.290698	0.23913	0.129412	0.257143
1	28648600	+	RNU11	U11	0	0.259456	0.166735	0.408385	0.327335	0.161102	0.384879	0.199276	0.268113	0.393591	0.181193
1	28648601	+	RNU11	U11	1	0.049505		0.204082	0.125935	0.116427	0.141509	0.12	0.223301	0.166667	0.144444
1	44721903	-	RNU5F-1	U5	-1	0.206393	0.106672	0.214693	0.160848	0.0581077	0.252549	0.256817	0.746485	0.417695	0.248122
1	44731170	-	RNU5D-1	U5	0	0.100353	0.0559701	0.19375	0.151348	0.0444166	0.281446	0.137183	0.271128	0.257215	0.100175
1	120354987	+	U1	U1	0			0.473078	0.688889			0.635729	0.803551	0.537453	0.559524
1	120571120	+	U2	U2	0	0.431034	0.349746	0.453917	0.588491	0.411148	0.523093	0.556866	0.76221	0.385135	0.436406
1	144412576	+	RNVU1-15	RNVU	0	0.266487	0.296476	0.46823	0.379208	0.299922	0.418784	0.32761	0.492069	0.431867	0.196026
1	144412578	+	RNVU1-15	RNVU	2					0.232365	0.145455	0.156522
1	144560829	-	RNVU1-28	RNVU	0	0.208767	0.126984	0.396779	0.342611	0.137173	0.419297	0.236875	0.267581	0.269231
1	145281116	+	RNVU1-14	RNVU	0	0.447917	0.392865	0.471903	0.643679	0.420774	0.460093	0.523781	0.697617	0.48192	0.534743
1	145465780	-	RNVU1-31	RNVU	0		0.112403	0.292079	0.47151	0.136499	0.425817	0.277977	0.133791	0.207252
1	146052244	-	RNVU1-6	RNVU	0	0.346438	0.336822	0.443615	0.718152	0.502077	0.46737	0.595212	0.776687	0.503256	0.446261
1	146409903	+	RNVU1-25	RNVU	0		0.449257	0.467642	0.386041			0.577718		0.572245	0.524426
1	147084756	-	RNVU1-8	RNVU	0			0.348291	0.637823	0.472261	0.511494	0.531223	0.727168	0.39053
1	148362533	-	RNVU1-1	RNVU	0		0.300534	0.307692	0.295918	0.164634	0.488889	0.151316	0.149638	0.41829	0.181695
1	148522601	+	RNVU1-27	RNVU	0	0.501771	0.534547	0.56458	0.751079	0.546066	0.6155	0.689699	0.836207	0.599372	0.609258
12	6943814	+	RNU7-1	U7	-2	0.480769	0.591549	0.732143	0.769026	0.55551	0.688962	0.559928	0.892875	0.596154	0.691176
12	120291903	-	RNU4-2	U4	0	0.0722537	0.0515486	0.168306	0.136473	0.102732	0.299389	0.145869	0.271882	0.260866	0.0974854
12	120293237	-	RNU4-1	U4	0	0.103629	0.0697871	0.157103	0.188482	0.108815	0.330519	0.206807	0.248185	0.256989	0.0528423
15	65296051	+	RNU5A-1	U5	0	0.0607214	0.0622173	0.108837	0.124042	0.060428	0.317098	0.103941	0.207141	0.187908	0.112312
15	65296053	+	RNU5A-1	U5	2	0.0413223			0.0550459	0.0470118	0.133242	0.0770081	0.0864198	0.0615385	0.0611111
15	65304677	+	RNU5B-1	U5	0	0.1855	0.376083	0.050592	0.236409	0.030034	0.272441	0.057498	0.680706	0.479858	0.615038
15	65304679	+	RNU5B-1	U5	2	0.0704225			0.192982	0.0356268	0.116564	0.0566728
17	43240111	-	U2	U2	0					0.237288		0.340136
2	121530878	+	RNU4ATAC	RNU4ATAC	-3	0.115942	0.269841	0.283582	0.315789	0.225166	0.44	0.360656	0.438202	0.338983	0.347826
2	121530880	+	RNU4ATAC	RNU4ATAC	-1	0.191366	0.227509	0.325073	0.420564	0.252554	0.421256	0.382814	0.637917	0.319869	0.294617
2	121530884	+	RNU4ATAC	RNU4ATAC	3	0.122449	0.257576	0.224138	0.162213	0.183673	0.327273	0.296053			0.127273
22	42615244	+	RNU12	U12	0	0.0551411	0.132884	0.117021	0.0780989	0.0505853	0.222471	0.11878	0.300874	0.201525	0.216925
1	11908154	+	RNU5E-1	U5	2					0.0208682	0.110494
1	16514285	-	RNU1-1	U1	0					0.163934
1	16740516	+	RNU1-4	U1	0		0.101266	0.272727	0.238806	0.151515	0.528926	0.244898	0.223529	0.0943396	0.21519
1	28648596	+	RNU11	U11	-4					0.124444			0.0925926
1	28648597	+	RNU11	U11	-3	0.103448		0.321429	0.15534	0.1344	0.411765		0.172222	0.205882	0.146667
1	28648602	+	RNU11	U11	2					0.159722
1	28648603	+	RNU11	U11	3					0.097561
1	28648604	+	RNU11	U11	4					0.0510204
1	44721901	-	RNU5F-1	U5	1					0.136364
1	120354989	+	U1	U1	2									0.333333
1	145281118	+	RNVU1-14	RNVU	2				0.112903	0.297959					0.25974
1	147084754	-	RNVU1-8	RNVU	2			0.37069		0.352941			0.633053	0.325581
1	148522603	+	RNVU1-27	RNVU	2					0.238636
17	43290481	-	U2	U2	0				0.7	0.575758
19	893480	+	RNU6-9	U6	-4					0.444444				0.339623	0.438356
2	121530881	+	RNU4ATAC	RNU4ATAC	0					0.368421
1	16895980	+	RNU1-2	U1	0					0.36
1	120850985	-	RNVU1-19	RNVU	0	0.483014	0.469249	0.524074	0.716				0.810135	0.583068	0.582331
17	43296615	-	U2	U2	0				0.62
KI270713.1	22024	-	U1	U1	0					0.107143
1	120850983	-	RNVU1-19	RNVU	2								0.555556	0.272727

### Sheet: snoRNA
Chr	Position (hg38, 1-based)	Strand	Gene	Distance to annotated TSS	CCD841	HCT116	K562	HepG2	HEK293T	HEK293T_FTOKO	A549	Huh7	HT29	Jurkat
17	58631836	-	U3.18	0	0.333767	0.391973	0.488402	0.591291	0.461173	0.536262	0.512676	0.740354	0.498967	0.515564
17	58631839	-	U3.18	-3		0.375529	0.497788	0.678899	0.481209	0.590164	0.50885	0.672488	0.440236	0.478242
1	116278606	+	U3.30	0					0.0408163	0.24	0.151515
17	58631835	-	U3.18	1		0.0612245	0.0515464	0.0315789	0.0616667		0.0909091	0.0989011	0.0506329	0.0662594
3	64072019	-	U3.4	0					0.0291262		0.0945946
17	19188016	+	SNORD3A	0	0.0833333	0.0120482	0.0125	0.174548	0.0391328	0.322754	0.126439	0.240741	0.0705882	0.1625
17	19061912	+	SNORD3B-1	0	0.12069	0.0248984	0.0808081	0.176987	0.0473476	0.25281	0.116208	0.226744	0.09699	0.199227
17	19061909	+	SNORD3B-1	-3					0.0188679
17	19064136	-	SNORD3B-2	0		0.0510949	0.104478	0.109091	0.0458406	0.246183	0.123404	0.245098	0.131868	0.199446
17	19064135	-	SNORD3B-2	1					0.0111111
17	19190245	-	SNORD3C	0	0.139785	0.0542484	0.0944882	0.102288	0.0334348	0.30013	0.124471	0.241	0.128693	0.183253
17	19112636	-	SNORD3D	0	0.0882353	0.0445906	0.0714286	0.156651	0.048788	0.316715	0.119009	0.234599	0.134058	0.166563
8	33513475	+	SNORD13	0	0.61368	0.340278	0.546605	0.724682	0.490273	0.738246	0.58925	0.480205	0.592906	0.128425
8	33513472	+	SNORD13	-3				0.884615			0.575342
6	31835263	+	SNORD48	0				0.0163934
17	8173588	-	SNORD118	-1	0.287737	0.122467	0.243685	0.405316	0.17031	0.464752	0.259847	0.206803	0.30098	0.0842332

### Sheet: Pseudoenes
Chr	Position (hg38, 1-based)	Strand	Gene	Category	Similar to	Comment	CCD841	HCT116	K562	HepG2	HEK293T	HEK293T_FTOKO	A549	Huh7	HT29	Jurkat
1	1264886	-	UBE2J2	Intronic	U2 pseudogene or U4 pseudogene	UBE2J2_intron	0.898305
1	9830881	-	UNKNOWN	Intronic	U3 (SNORD3B-2)	BC172294_intron							0.933333
1	11909907	-	RNU5E-4P	known snRNA snoRNA pseudogene	U5 pseudogene						0.293103
1	11909925	-	RNU5E-4P	known snRNA snoRNA pseudogene	U5 pseudogene		0.271028	0.230769	0.270833		0.193215	0.30445	0.407883	0.478395	0.340557	0.222044
1	24749675	+	CLIC4	Intronic	U6 pseudogene	CLIC4_intron										0.0227273
1	26246754	+	CEP85	Intronic	U3 snoRNA, SNORD3C	CEP85_intron	0.1158	0.0405352	0.0952831	0.133581	0.034718	0.265448	0.102633	0.2484	0.100814	0.185629
1	26246755	+	CEP85	Intronic	U3 snoRNA, SNORD3C	CEP85_intron					0.00333333
1	29911015	-	UNKNOWN	intergenic	U3 snoRNA	intergenic					0.0573514		0.178571			0.1625
1	39168632	-	UNKNOWN	Intronic	U3 pseudogene or U6 pseudogene or U7 pseudogene	MACF1_intron	0.00442478				0	0	0
1	40529650	-	ZNF684	upstream	U2 pseudogene	ZNF684_upstream					0.468531		0.5
1	44819995	-	RNU5E-6P	known snRNA snoRNA pseudogene	U5 pseudogene		0.103448		0.2	0.360231	0.126224	0.163043	0.247191	0.35514	0.365385	0.33908
1	44819997	-	RNU5E-6P	known snRNA snoRNA pseudogene	U5 pseudogene		0.173724	0.18347	0.289	0.262649	0.0938896	0.279365	0.23669	0.266395	0.428967	0.228159
1	44819999	-	RNU5E-6P	known snRNA snoRNA pseudogene	U5 pseudogene		0.265365	0.226891	0.377143	0.328702	0.136675	0.268779	0.255636	0.35044	0.413793	0.309561
1	45522797	-	PRDX1	mRNA_lncRNA_TSS	U2 pseudogene or U6 pseudogene	PRDX1_exon1, can be a real mRNA TSS				0.836735	0.931217		0.879518	0.938462
1	45522802	-	PRDX1	mRNA_lncRNA_TSS	U2 pseudogene or U6 pseudogene	PRDX1_exon1, can be a real mRNA TSS		0.856178		0.935171	0.939759		0.927711	0.950593
1	45522810	-	PRDX1	mRNA_lncRNA_TSS	U2 pseudogene or U6 pseudogene	PRDX1_exon1, can be a real mRNA TSS		0.865385		0.962025	0.971429		0.93617	0.918033
1	45522813	-	PRDX1	mRNA_lncRNA_TSS	U2 pseudogene or U6 pseudogene	PRDX1_exon1, can be a real mRNA TSS		0.933702		0.951512	0.986395		0.936782	0.895664
1	45522818	-	PRDX1	mRNA_lncRNA_TSS	U2 pseudogene or U6 pseudogene	PRDX1_exon1, can be a real mRNA TSS		0.887324		0.865947	0.95		0.926554	0.847222
1	45522821	-	PRDX1	mRNA_lncRNA_TSS	U2 pseudogene or U6 pseudogene	PRDX1_exon1, can be a real mRNA TSS		0.922535		0.902682	0.947977		0.959375	0.943395
1	45522834	-	PRDX1	mRNA_lncRNA_TSS	U2 pseudogene or U6 pseudogene	PRDX1_exon1, can be a real mRNA TSS							0.857143
1	45522876	-	PRDX1	mRNA_lncRNA_TSS	U2 pseudogene or U6 pseudogene	PRDX1_exon1, can be a real mRNA TSS								1
1	76958738	-	UNKNOWN	Intronic	U1, U1 variants, or U1 pseudogene	ST6GALNAC5_intron			0.625		0.416667	0.515789	0.31746	0.484848	0.419355	0.3875
1	143720642	-	RNVU1-23	known snRNA snoRNA pseudogene	U1 pseudogene						0.385965
1	148263478	+	RNVU1-22	known snRNA snoRNA pseudogene	U1 pseudogene			0.280899			0.27451			0.493755	0.288889
1	148334761	-	RNVU1-21	known snRNA snoRNA pseudogene	U1 pseudogene									0.0163934
1	148334765	-	RNVU1-21	known snRNA snoRNA pseudogene	U1 pseudogene			0.269939	0.319672		0.386506	0.43184	0.472318	0.413413	0.297956	0.179104
1	148388651	-	RNVU1-2	known snRNA snoRNA pseudogene	U1 pseudogene						0.0757576	0.333333	0.130435
1	156193763	-	SLC25A44	upstream	U6 pseudogene or U7 pseudogene	SLC25A44_upstream					0.0166667
1	160944881	-	UNKNOWN	antisense	U6 pseudogene (RNU6-189P)	ENST00000356006.3_antisense				0.0142857	0.0296128	0.0119236	0.0135747	0		0
1	168354845	+	ENSG00000293102	Intronic	RNU4-72P	ENSG00000293102_intron								0.97561
1	171373553	+	UNKNOWN	intergenic	RNU4-72P	intergenic					0.941176
1	173791548	+	RN7SKP160	known snRNA snoRNA pseudogene	7SK pseudogene					0.0151515	0.00673401	0.00384615	0		0
1	210374265	-	RNU5A-8P	known snRNA snoRNA pseudogene	U5 pseudogene								0.091716
1	210374267	-	RNU5A-8P	known snRNA snoRNA pseudogene	U5 pseudogene						0.0296496	0.227273	0.0805861	0.22795	0.0740741	0.269841
1	210374270	-	RNU5A-8P	known snRNA snoRNA pseudogene	U5 pseudogene		0.190513		0.30297	0.108314	0.0379216	0.22192	0.103056	0.237615	0.123317	0.239637
1	224175955	-	DEGS1	Intronic	U1, U1 variants, or U1 pseudogene	DEGS1_intron				0.240741	0.155172
1	228103502	+	C1orf35	known snRNA snoRNA pseudogene	U6 pseudogene or U7 pseudogene	C1orf35_exon_antisense					0.973684
1	244869933	-	UNKNOWN	intergenic	RNU2-22P	intergenic					0.660377
1	244869934	-	UNKNOWN	intergenic	RNU2-22P	intergenic				0.09375	0.105474
2	11561194	+	RNU2-13P	known snRNA snoRNA pseudogene	U2 pseudogene			0.333333			0.463158		0.512821	0.762887		0.522511
2	29031220	-	TOGARAM2	Intronic	U2 pseudogene or U4 pseudogene	TOGARAM2_intron				0.0327869	0.0147059					0
2	29031222	-	TOGARAM2	Intronic	U2 pseudogene or U4 pseudogene	TOGARAM2_intron				0	0.0289855					0.0185185
2	29031223	-	TOGARAM2	Intronic	U2 pseudogene or U4 pseudogene	TOGARAM2_intron				0.03125	0.0128205					0.00961539
2	54404592	+	UNKNOWN	intergenic	U2 pseudogene or U4 pseudogene	intergenic										0.0227273
2	55519418	-	CFAP36	upstream	U6 pseudogene or U7 pseudogene	CFAP36_upstream					0.882353
2	55519420	-	CFAP36	upstream	U6 pseudogene or U7 pseudogene	CFAP36_upstream					0.965909
2	58113011	+	VRK2	Intronic	U2 pseudogene, U6 pseudogene, or U7 pseudogene	VRK2_intron							0.934066
2	85728343	-	RNU1-38P	known snRNA snoRNA pseudogene	U1 pseudogene						0.419355
2	88016547	-	RNU2-63P	known snRNA snoRNA pseudogene	U2 pseudogene		0.318089	0.403358	0.448633	0.613007	0.535131	0.567928	0.581517	0.800582	0.475113	0.577664
2	112511365	-	UNKNOWN	Intronic	U2 pseudogene	TTL_intron					0.518519
2	114420125	+	RNU2-41P	known snRNA snoRNA pseudogene	U2 pseudogene						0.43		0.582317
2	127626482	+	MYO7B	Intronic	U6 pseudogene or U7 pseudogene	MYO7B_intron										0.956661
2	156617162	+	UNKNOWN	Intronic	RNU6-781P	KJ901462_intron								0.965294
2	175594569	-	ENSG00000289349	antisense	RNU4-72P	ENSG00000289349_antisense					0.909091
2	178142546	+	RNU5E-9P	known snRNA snoRNA pseudogene	U5 pseudogene		0.0275229		0.121951	0.120389	0.026097	0.307843	0.119241	0.115942		0.144928
2	178142548	+	RNU5E-9P	known snRNA snoRNA pseudogene	U5 pseudogene						0.0491071	0.0689655
2	188287692	-	LINC01090	Intronic	RNU4-39P	LINC01090_intron			0.845528					0.876648
2	227232250	+	COL4A3	Intronic	U5 pseudogene	COL4A3_intron					0.142857		0.0963855
2	231502201	-	RNU2-22P	known snRNA snoRNA pseudogene	U2 pseudogene		0.325843	0.307143	0.396825	0.591667	0.426941	0.438924	0.506193	0.684478	0.417582	0.362999
3	9986918	+	ENSG00000291224	Intronic	U6 pseudogene or U7 pseudogene	EMC3_intron					0.859756
3	9986919	+	ENSG00000291224	Intronic	U6 pseudogene or U7 pseudogene	EMC3_intron					0.643564
3	9986924	+	ENSG00000291224	Intronic	U6 pseudogene or U7 pseudogene	EMC3_intron					0.890909
3	11225864	-	ENSG00000285906	Intronic	U6 pseudogene or U7 pseudogene	HRH1_intron									0.942857
3	33030319	-	GLB1	Intronic	U2 pseudogene	GLB1_intron	0.337349	0.331905	0.375	0.595554	0.47624	0.567431	0.562146	0.787017	0.387755	0.467669
3	33441710	-	UNKNOWN	mRNA_lncRNA_TSS	RNU4-39P	UBP1_upstrean, can be a real mRNA TSS				0.981818
3	41277904	-	ULK4	mRNA_lncRNA_TSS	RNU4-72P	ULK4_exon, can be a real mRNA TSS				0.984848
3	47513305	-	ELP6	mRNA_lncRNA_TSS	U6 pseudogene or U7 pseudogene	ELP6_exon or ELP6_intron, can be a real mRNA TSS					0.807018
3	47513306	-	ELP6	mRNA_lncRNA_TSS	U6 pseudogene or U7 pseudogene	ELP6_exon or ELP6_intron, can be a real mRNA TSS					0.670455
3	47513307	-	ELP6	mRNA_lncRNA_TSS	U6 pseudogene or U7 pseudogene	ELP6_exon or ELP6_intron, can be a real mRNA TSS					0.471264
3	47513308	-	ELP6	mRNA_lncRNA_TSS	U6 pseudogene or U7 pseudogene	ELP6_exon or ELP6_intron, can be a real mRNA TSS	0.811594		0.921569	0.808989	0.926812	0.948718		0.939024
3	69366497	-	FRMD4B	Intronic	U1, U1 variants, or U1 pseudogene	FRMD4B_intron					0.126761
3	69366499	-	FRMD4B	Intronic	U1, U1 variants, or U1 pseudogene	FRMD4B_intron	0.145455	0.172043	0.333333	0.311111	0.131397	0.438266	0.21608	0.311475	0.197802	0.177419
3	81271792	+	UNKNOWN	Intronic	U5 pseudogene	ENST00000464131.1_intron					0.04362	0.280702	0.106061	0.264706		0.0752688
3	81271794	+	UNKNOWN	Intronic	U5 pseudogene	ENST00000464131.1_intron					0.0537634
3	94538463	+	UNKNOWN	intergenic	U5 pseudogene	intergenic					0.0897436		0.142857			0.0185185
3	102167385	-	UNKNOWN	Intronic	U5 pseudogene	ZPLD1_intron										0.0188679
3	114901123	+	ZBTB20	Intronic	U6 pseudogene or U7 pseudogene	ZBTB20_intron							0.0133333
3	124901406	-	ITGB5	antisense	U2 pseudogene	ITGB5_antisense	0.895522			0.965517	0.955357		0.95
3	149334347	-	TM4SF18	antisense	RNU4-39P	TM4SF18_antisense							0.842105
3	150039196	+	ENSG00000243944	Intronic	RNU6-694P	PFN2_intron				0.80597
3	152969767	-	UNKNOWN	intergenic	U2 pseudogene or U7 pseudogene	intergenic	0.00819672						0.015625
3	168475198	+	RNU2-20P	known snRNA snoRNA pseudogene	U2 pseudogene						0.330769	0.433333	0.519824	0.771429		0.365854
3	175609479	+	RNU4-91P	known snRNA snoRNA pseudogene	U4 pseudogene			0.0545455		0.0517241	0.0927485	0.315436	0.172222
3	188668831	+	LPP	Intronic	U2 pseudogene	LPP intron					0.479675		0.566667	0.672727		0.337209
3	192155337	-	FGF12	Intronic	RNU4-72P	FGF12_intron					0.931818
4	3202712	+	HTT	Intronic	U2 pseudogene	HTT_intron										0.935049
4	3202714	+	HTT	Intronic	U2 pseudogene	HTT_intron										0.946429
4	15094094	-	RN7SKP170	known snRNA snoRNA pseudogene	7SK pseudogene						0.008	0.0126582	0		0
4	39032918	-	TMEM156	mRNA_lncRNA_TSS	U6 pseudogene	TMEM156_exon, can be a real mRNA TSS				0.896552			0.922601
4	55028860	+	UNKNOWN	intergenic	U5 pseudogene	intergenic	0.12931	0.0934615	0.118056	0.17161	0.0785912	0.248062	0.147772	0.152507	0.163158	0.0715209
4	65999181	+	ENSG00000249413	antisense	RNU4-72P	ENSG00000249413_antisense					0.855072			0.953846
4	80057105	-	ANTXR2	Intronic	U2 pseudogene	ANTXR2_intron		0.345825	0.388889	0.632251	0.491779	0.555556	0.54599	0.769695	0.442953	0.460473
4	113420323	+	RNU1-138P	known snRNA snoRNA pseudogene	U1 pseudogene					0.411765	0.228571	0.415094	0.112903
4	149915537	+	UNKNOWN	intergenic	RNU4-72P	intergenic					0.950617
4	165293309	-	UNKNOWN	Intronic	U2 pseudogene	KLHL2_intron	0.384615	0.318539	0.370107	0.438294	0.390798	0.474977	0.539943	0.733623	0.357616	0.444717
4	188109379	-	TRIML2	mRNA_lncRNA_TSS	U2 pseudogene	TRIML2_exon, can be a real mRNA TSS							0.5
5	78205303	+	UNKNOWN	Intronic	U5 pseudogene	AP3B1 intron					0.0625
5	83463823	-	UNKNOWN	intergenic	RNU4-72P	intergenic					0.901961
5	102671300	-	LINC00491	mRNA_lncRNA_TSS	RNU4-72P	LINC00491_exon, can be a real lincRNA TSS					0.912281
5	128082276	-	SLC12A2-DT	Intronic	RNU4-39P	SLC12A2-DT_intron					0.909091
5	139447907	+	RNU5B-4P	known snRNA snoRNA pseudogene	U5 pseudogene						0.0615385
5	157058370	-	HAVCR1	mRNA_lncRNA_TSS	U2 pseudogene	HAVCR1_intron or HAVCR1_exon, can be a real mRNA TSS							0.808824
5	157058476	-	HAVCR1	mRNA_lncRNA_TSS	U2 pseudogene	HAVCR1_intron or HAVCR1_exon, can be a real mRNA TSS							0.903654	0.951178
5	171510924	-	UNKNOWN	intergenic	U1, U1 variants, or U1 pseudogene	intergenic					0.142857
5	173766724	+	ENSG00000287003	Intronic	U3 pseudogene or U6 pseudogene	ENSG00000287003_intron				0.0196078			0.00990099	0.0204082
5	178884715	+	RNU1-39P	known snRNA snoRNA pseudogene	U1 pseudogene						0.185841
6	2972165	-	SERPINB6	mRNA_lncRNA_TSS	U3 pseudogene or U4 pseudogene	SERPINB6_exon, can be real mRNA TSS					0.916667
6	9012429	-	UNKNOWN	Intronic	U2 pseudogene	HULC_intron					0.41791					0.366667
6	13214056	+	RNU1-11P	known snRNA snoRNA pseudogene	U1 pseudogene			0.216667		0.286765	0.209945	0.389381	0.182432
6	24383279	-	UNKNOWN	intergenic	U2 pseudogene	intergenic				0.955224
6	24383288	-	UNKNOWN	intergenic	U2 pseudogene	intergenic				0.899889
6	24383293	-	UNKNOWN	intergenic	U2 pseudogene	intergenic				0.947059
6	24383321	-	UNKNOWN	intergenic	U2 pseudogene	intergenic				0.968254
6	32130992	-	UNKNOWN	intergenic	U2 pseudogene	intergenic		0.907609			0.950148
6	32131000	-	UNKNOWN	intergenic	U2 pseudogene	intergenic					0.967742
6	36639670	-	RNU1-88P	known snRNA snoRNA pseudogene	U1 pseudogene						0.145161		0.219048
6	36639672	-	RNU1-88P	known snRNA snoRNA pseudogene	U1 pseudogene		0.134195	0.0961989	0.336105	0.267347	0.134293	0.425076	0.193863	0.241687	0.16465	0.215589
6	57961621	+	ENSG00000225096	mRNA_lncRNA_TSS	U2 pseudogene or U6 pseudogene	ENSG00000225096 _exon, can be a real lncRNA TSS					0.969512
6	57961650	+	ENSG00000225096	mRNA_lncRNA_TSS	U2 pseudogene or U6 pseudogene	ENSG00000225096 _exon, can be a real lncRNA TSS					0.942529
6	65311145	-	EYS	Intronic	U2 pseudogene	EYS_intron		0.299145	0.442308	0.693878	0.447034	0.52459	0.525238	0.760924	0.539326	0.424091
6	84746713	+	UNKNOWN	Intronic	U6 pseudogene	TBX16_intron					0	0.00787402	0.0268456
6	91053170	-	UNKNOWN	intergenic	RNU4-72P	intergenic					0.921875
6	91053171	-	UNKNOWN	intergenic	RNU4-72P	intergenic					0.943038
6	95758391	+	UNKNOWN	intergenic	RNU4-72P	intergenic					0.892308
6	95758394	+	UNKNOWN	intergenic	RNU4-72P	intergenic					0.793103
6	95758398	+	UNKNOWN	intergenic	RNU4-72P	intergenic					0.875
6	99521922	-	TSTD3	Intronic	U6 pseudogene	TSTD3_intron	0.754098
6	133148073	+	UNKNOWN	intergenic	RNU4-72P	intergenic								1
6	135276954	-	UNKNOWN	intergenic	U2 pseudogene	intergenic			0.405405
7	12589328	+	SCIN	Intronic	RNU4-39P	SCIN_intron			0.875
7	48000241	-	SUN3	Intronic	U2 pseudogene or U4 pseudogene	SUN3_intron		1
7	54759974	-	SEC61G	mRNA_lncRNA_TSS	U6 pseudogene or U7 pseudogene	SEC61G_exon, can be a real mRNA TSS				0.943396	0.942387		0.928571	0.936508
7	100082571	-	ZNF3	mRNA_lncRNA_TSS	U2 pseudogene or U4 pseudogene	ZNF3_upstream, can be a real mRNA TSS					0.907407				0.92
7	104926600	-	LHFPL3-AS2	mRNA_lncRNA_TSS	snoRNA AP003179.1	LHFPL3-AS2_exon, can be a real TSS									0.883212
7	121050774	-	HMGN1P18	Intronic	U6 pseudogene	CPED1_intron							0.939394
7	129103700	-	UNKNOWN	Intronic	U4 pseudogene	KJ895888_intron	0.0566038	0.0550459	0.156863	0.136842	0.125592	0.304348	0.183673	0.186047	0.304348	0.0604274
7	129484506	+	RNU1-72P	known snRNA snoRNA pseudogene	U1 pseudogene						0.14		0.0980392
7	134527573	+	AKR1B10	antisense	U6 pseudogene	AKR1B10_antisense							0.932836
7	134527597	+	AKR1B10	antisense	U6 pseudogene	AKR1B10_antisense				0.878482	0.910959		0.920792		0.982249
7	134527602	+	AKR1B10	antisense	U6 pseudogene	AKR1B10_antisense							0.801339
7	134527610	+	AKR1B10	antisense	U6 pseudogene	AKR1B10_antisense							0.509804
7	134527627	+	AKR1B10	antisense	U6 pseudogene	AKR1B10_antisense							0.0188679
7	134527694	+	AKR1B10	antisense	U6 pseudogene	AKR1B10_antisense							0.0734345
7	134527695	+	AKR1B10	antisense	U6 pseudogene	AKR1B10_antisense							0.049095
7	134527696	+	AKR1B10	antisense	U6 pseudogene	AKR1B10_antisense							0.0724638
7	134527752	+	AKR1B10	antisense	U6 pseudogene	AKR1B10_antisense							0.96875
7	134527778	+	AKR1B10	antisense	U6 pseudogene	AKR1B10_antisense							0.83
7	134527806	+	AKR1B10	antisense	U6 pseudogene	AKR1B10_antisense							0.82266
7	141727984	+	RNU1-82P	known snRNA snoRNA pseudogene	U1 pseudogene			0.222222	0.377358	0.227273	0.177778	0.409303	0.188034	0.317073	0.142857
7	141738039	-	WEE2-AS1	Intronic	RNU6ATAC39P	WEE2-AS1_intron					0.892857
7	141738042	-	WEE2-AS1	Intronic	RNU6ATAC39P	WEE2-AS1_intron					0.916667
8	3183078	-	CSMD1	Intronic	U3 pseudogene or U6 pseudogene	CSMD1_intron			0.920635
8	11795945	+	FDFT1	mRNA_lncRNA_TSS	RNU6-781P	FDFT1_exon, can be a real mRNA TSS					0.931818
8	11795957	+	FDFT1	mRNA_lncRNA_TSS	RNU6-781P	FDFT1_exon, can be a real mRNA TSS	0.917808				0.940678
8	23600138	-	RNU4-71P	known snRNA snoRNA pseudogene	U4 pseudogene		0.0529101	0.050397	0.19337	0.155207	0.0975768	0.31042	0.187436	0.187877	0.244272	0.0421772
8	37330506	-	ENSG00000253123	exonic	U3 pseudogene or U6 pseudogene	ENSG00000253123_exon					0.838235
8	37330655	+	ENSG00000253123	antisense	U2 pseudogene or U4 pseudogene	ENSG00000253123_antisense					0.894737
8	39032718	+	ADAM9	Intronic	RNU4-72P	ADAM9_intron		0.824561
8	69222658	+	UNKNOWN	intergenic	U1, U1 variants, or U1 pseudogene	intergenic	0.283582	0.134973	0.372671	0.459652	0.159346	0.425275	0.223629	0.295483	0.222835	0.296599
8	69222660	+	UNKNOWN	intergenic	U1, U1 variants, or U1 pseudogene	intergenic	0.0733333	0.143529	0.325	0.273318	0.137812	0.408258	0.18792	0.245537	0.191094	0.205155
8	73006431	+	UNKNOWN	upstream	U1, U1 variants, or U1 pseudogene	TERF1_upstream					0.362069
8	73006435	+	UNKNOWN	upstream	U1, U1 variants, or U1 pseudogene	TERF1_upstream					0.257143
8	80749694	-	RNU11-6P	known snRNA snoRNA pseudogene	U1 pseudogene						0.113333
8	106864156	-	UNKNOWN	intergenic	U2 pseudogene or U6 pseudogene	intergenic							0.00549451
8	123327205	-	ATAD2	Intronic	U2 pseudogene, U4 pseudogene, or U6 pseudogene	ATAD2_intron					0.0163934
8	127999131	+	RNVU1-32	known snRNA snoRNA pseudogene	U1 pseudogene		0.110221	0.130366	0.292731	0.287227	0.139941	0.397452	0.204307	0.271404	0.178944	0.183929
8	127999133	+	RNVU1-32	known snRNA snoRNA pseudogene	U1 pseudogene						0.196429
9	22303053	-	UNKNOWN	intergenic	U5 pseudogene	intergenic					0.0576923					0.212121
9	35491962	-	ENSG00000287287	Intronic	U2 pseudogene, U4 pseudogene, or U6 pseudogene	RUSC2_intron							0.902778
9	86423128	-	RNU2-36P	known snRNA snoRNA pseudogene	U2 pseudogene		0.223881	0.33201	0.356021	0.588558	0.411116	0.454349	0.530212	0.743651	0.2875	0.398869
9	87030290	+	UNKNOWN	Intronic	U1, U1 variants, or U1 pseudogene	LINC02893_intron		0.216216	0.368932	0.295455	0.315522	0.44	0.172131	0.258315	0.254335	0.285053
9	108884838	-	ELP1	Intronic	U6 pseudogene	ELP1_intron				0.841415
9	109972891	+	PALM2AKAP2	Intronic	U5 pseudogene	PALM2AKAP2_intron								0.564976
9	129587810	+	UNKNOWN	intergenic	U2 pseudogene, U3 pseudogene, or U6 pseudogene	intergenic		0.897059
9	130170724	-	NCS1	intergenic	U3 pseudogene, U4 pseudogene, or U6 pseudogene	intergenic						0.02
9	132421628	+	RNU5D-2P	known snRNA snoRNA pseudogene	U5 pseudogene		0.0350877			0.120482	0.0412957	0.274611	0.10223
10	6506430	+	UNKNOWN	Intronic	U5 pseudogene	PRACQ_intron							0.176471
10	28090050	-	MPP7	Intronic	snoRNA AP000272.1	MPP7_intron		0.701754
10	30558007	-	UNKNOWN	intergenic	U2 pseudogene, U4 pseudogene, or U6 pseudogene	intergenic								0.0338983
10	32982551	+	ITGB1-DT	Intronic	U2 pseudogene or snoRNA (AC092960.2-201)	ITGB1-DT_intron (positive strand) or ITGB1_intron (negative strand)				0.919643			0.932841
10	84003332	+	RNU1-65P	known snRNA snoRNA pseudogene	U1 pseudogene						0.282958	0.411765	0.232143
10	92006466	-	UNKNOWN	Intronic	U1, U1 variants, or U1 pseudogene	BTAF1_intron					0.145161	0.4	0.191781
10	97634151	-	UNKNOWN	Intronic	U2 pseudogene	ENSG00000249967_intron					0.90566
10	101365035	-	RNU2-59P	known snRNA snoRNA pseudogene	U2 pseudogene						0.465753		0.569106
10	109869858	+	RNU4-5P	known snRNA snoRNA pseudogene	U4 pseudogene			0.0340136		0.121212	0.140553	0.327869	0.16827	0.184812	0.178571	0.0168239
11	62840396	-	WDR74	Intronic	RNU4-39P	WDR74_intron				0.971831
11	62841809	-	RNU2-2P	known snRNA snoRNA pseudogene	U2 pseudogene		0.289855	0.351371	0.356275	0.499776	0.310504	0.384164	0.454064	0.73932	0.277778	0.425124
11	65614989	-	MAP3K11	mRNA_lncRNA_TSS	U6 pseudogene or U7 pseudogene	MAP3K11_exon, can be a real mRNA TSS					0.935484
11	65614992	-	MAP3K11	mRNA_lncRNA_TSS	U6 pseudogene or U7 pseudogene	MAP3K11_exon, can be a real mRNA TSS					0.986111
11	65614994	-	MAP3K11	mRNA_lncRNA_TSS	U6 pseudogene or U7 pseudogene	MAP3K11_exon, can be a real mRNA TSS					0.921788
11	66615090	-	RNU4-39P	known snRNA snoRNA pseudogene	U4 pseudogene						0.0743802
11	105824634	+	RNU4-55P	known snRNA snoRNA pseudogene	U4 pseudogene		0.0232558	0.0330579	0.0945946	0.195768	0.0878681	0.203008	0.130952	0.185185	0.163636	0.0527348
12	781132	+	RNU4ATAC16P	known snRNA snoRNA pseudogene	U4ATAC pseudogene						0.292308
12	22838405	-	UNKNOWN	Intronic	U2 pseudogene, U3 pseudogene, or U4 pseudogene	LINC02955_intron	0.0149254			0.0306122
12	28319463	-	RNU4-54P	known snRNA snoRNA pseudogene	U4 pseudogene						0.0974026		0.203704
12	50488566	-	UNKNOWN	intergenic	U3 pseudogene	intergenic					0.0677966
12	55874678	+	UNKNOWN	intergenic	U1, U1 variants, or U1 pseudogene	intergenic		0.144684	0.445652	0.247423	0.158296	0.435692	0.178967	0.304836	0.189189	0.28259
12	55874680	+	UNKNOWN	intergenic	U1, U1 variants, or U1 pseudogene	intergenic					0.141026		0.259259
12	55930642	+	DGKA	Intronic	U6 pseudogene	DGKA_intron										0.9661
12	68911922	+	RNU7-4P	known snRNA snoRNA pseudogene	U7 pseudogene		0.329053	0.276556		0.363636	0.282895		0.339623	0.662099
12	79045646	-	ENSG00000257191	Intronic	RNU4-72P	SYT1_intron					0.84507
12	84894026	-	SLC6A15	Intronic	U2 pseudogene	SLC6A15_intron							0.5
12	87330806	-	UNKNOWN	intergenic	RNU6-781P	intergenic								0.981132
12	87330808	-	UNKNOWN	intergenic	RNU6-781P	intergenic								0.944444
12	91680121	+	ENSG00000258125	mRNA_lncRNA_TSS	U4 pseudogene	ENSG00000258125_upstream, can be real lncRNA TSS			0.858407
13	20065796	+	ZMYM2	Intronic	U1, U1 variants, or U1 pseudogene	ZMYM2_intron		0.208333		0.237288	0.212418	0.44086	0.18543	0.268817	0.211111	0.207792
13	21038667	-	RNU4-9P	known snRNA snoRNA pseudogene	U4 pseudogene		0.0542699	0.0465368	0.114035	0.107545	0.0979178	0.248809	0.204064	0.224319	0.0659341	0.0660436
13	46374590	-	RNU2-6P	known snRNA snoRNA pseudogene	U2 pseudogene			0.379747	0.512821	0.596398	0.413899	0.521739	0.580951
13	49495617	+	PHF11	mRNA_lncRNA_TSS	U2 or U4 pseudogene	PHF11_exon, can be a real mRNA TSS				0.949153	0.981481	0.969388
14	34546714	+	RNU1-27P	known snRNA snoRNA pseudogene	U1 pseudogene		0.11215	0.201613	0.403974	0.272174	0.164897	0.407512	0.172384	0.267767	0.159945	0.252443
14	55087621	-	UNKNOWN	intergenic	U3 pseudogene	intergenic		0.024	0.1375	0.12069	0.0209842	0.226513	0.103286	0.248188	0.0601504	0.184217
14	62022837	-	UNKNOWN	Intronic	U4 pseudogene	SYT16_intron					0.125		0.184211			0.0151515
14	65124542	-	RNU2-14P	known snRNA snoRNA pseudogene	U2 pseudogene								0.507042
14	68418116	-	UNKNOWN	Intronic	U5 pseudogene	RAD51B_intron					0.16092			0.342857		0.229508
14	88513498	+	RNU4-22P	known snRNA snoRNA pseudogene	U4 pseudogene						0.150685
15	69462747	-	DRAIC	Intronic	U6 pseudogene or U7 pseudogene	LINC02896_intron					0.933333
15	95745804	+	RNU2-3P	known snRNA snoRNA pseudogene	U2 pseudogene		0.301587	0.263158	0.375	0.644444	0.372708	0.490278	0.487837	0.8	0.40678	0.484276
16	396822	+	NME4	mRNA_lncRNA_TSS	U2 pseudogene or U6 pseudogene	NME4_exon, can a be real mRNA TSS						0.896552
16	396833	+	NME4	mRNA_lncRNA_TSS	U2 pseudogene or U6 pseudogene	NME4_exon, can a be real mRNA TSS					0.9875	0.945205
16	4355590	-	PAM16	mRNA_lncRNA_TSS	U2 pseudogene or U4 pseudogene	PAM16_exon, can be real mRNA TSS				0.974026	0.983607			1	1	0.994186
16	8112753	-	ENSG00000260289	mRNA_lncRNA_TSS	RNU4-39P	ENSG00000260289_upstream, can be a real lncRNA TSS			0.877095
16	65784106	+	UNKNOWN	intergenic	U1, U1 variants, or U1 pseudogene	intergenic	0.0792008	0.122121	0.321679	0.298964	0.152145	0.417843	0.215875	0.240877	0.19795	0.213987
16	65784108	+	UNKNOWN	intergenic	U1, U1 variants, or U1 pseudogene	intergenic					0.18
16	67999484	-	DPEP2	mRNA_lncRNA_TSS	RNU6-781P	DPEP2_intron or DPEP2_exon, can be a real mRNA TSS										0.953125
16	72821991	-	RNU7-71P	known snRNA snoRNA pseudogene	U7 pseudogene						0.277778
16	77298218	-	ADAMTS18	Intronic	U3 pseudogene	ADAMTS18_intron							0.0277778
17	4143218	+	CYB5D2	mRNA_lncRNA_TSS	U3 pseudogene or U7 pseudogene	CYB5D2_upstream, can be a real mRNA TSS					0.972632
17	16410811	+	UNKNOWN	intergenic	U2 pseudogene	intergenic				0.591976	0.480874
17	16410814	+	UNKNOWN	intergenic	U2 pseudogene	intergenic				0.00943396	0
17	28727937	-	TLCD1	mRNA_lncRNA_TSS	U6 pseudogene or U7 pseudogene	TLCD1_upstream, can be real mRNA TSS				0.827586	0.749164
17	41467956	+	RNU2-32P	known snRNA snoRNA pseudogene	U2 pseudogene			0.33081	0.417683	0.619013	0.450397	0.539474	0.525211	0.745284	0.387597	0.409442
17	45214447	-	FMNL1-DT	Intronic	U4 pseudogene	FMNL1-DT_intron					0.0958904		0.189189		0.196429	0.115942
17	58666695	-	RNU1-108P	known snRNA snoRNA pseudogene	U1 pseudogene				0.424157
17	58666697	-	RNU1-108P	known snRNA snoRNA pseudogene	U1 pseudogene			0.503937	0.510425				0.628472		0.605839
17	58679684	-	RNVU1-34	known snRNA snoRNA pseudogene	U1 pseudogene						0.388889
17	58679688	-	RNVU1-34	known snRNA snoRNA pseudogene	U1 pseudogene			0.349398			0.385502
17	58679690	-	RNVU1-34	known snRNA snoRNA pseudogene	U1 pseudogene			0.439057	0.458539	0.663077	0.552055	0.558236	0.585493	0.807692	0.409091	0.515558
17	60887478	-	BCAS3	Intronic	RNU4-72P	BCAS3_intron					0.884211
17	68258126	-	ARSG	known snRNA snoRNA pseudogene	U3 pseudogene	ARSG_upsteream					0.0961538
17	72226705	-	SOX9-AS1	Intronic	U1, U1 variants, or U1 pseudogene	SOX9-AS1_intron		0.0769231			0.100917	0.275862	0.151261
17	73351642	-	SDK2	Intronic	U5 pseudogene	SDK2_intron					0.0451977
17	75087059	+	UNKNOWN	mRNA_lncRNA_TSS	U3 pseudogene, U4 pseudogene, or U6 pseudogene	SLAC15A6_upstream, can be a real mRNA TSS		0.788732
17	75087061	+	UNKNOWN	mRNA_lncRNA_TSS	U3 pseudogene, U4 pseudogene, or U6 pseudogene	SLAC15A6_upstream, can be a real mRNA TSS		0.902655
17	82346390	-	UNKNOWN	intergenic	U3 pseudogene	intergenic				0.898734
19	860464	+	CFD	Intronic	U7 pseudogene	CFD_intron					0.958333
19	4725838	-	UNKNOWN	intergenic	U2 pseudogene, U6 pseudogene, or U7 pseudogene	intergenic		0.0185185				0.0508475
19	49675810	+	PRMT1	mRNA_lncRNA_TSS	U4 pseudogene	PRMT1_antisense or BCL2L12_upstram, can be a real mRNA TSS					0.931034
19	53865349	+	MYADM	Intronic	U2 pseudogene	MYADM_intron							0.974359
19	53865361	+	MYADM	Intronic	U2 pseudogene	MYADM_intron							0.917808
20	3160051	+	UBOX5	mRNA_lncRNA_TSS	U6 pseudogene, or U7 pseudogene	UBOX5_antisense or LZTS3_upstram, can be a real mRNA TSS					0.928571
20	6322046	+	UNKNOWN	intergenic	RNU4-39P	intergenic								0.981959
20	36633129	-	SLA2	Intronic	U2 pseudogene, or U6 pseudogene	SLA2_intron				0.966667
20	37178887	-	MROH8	Intronic	U3 pseudogene, U6 pseudogene, or U7 pseudogene	_intron					0.940299
20	53097652	+	RN7SKP184	known snRNA snoRNA pseudogene	7SK pseudogene						0.00625	0	0
20	63908955	+	RNU1-134P	known snRNA snoRNA pseudogene	U1 pseudogene						0.166667
21	44483004	+	ENSG00000289857	intergenic	U6 pseudogene	intergenic				0.926195
21	44483017	+	ENSG00000289857	intergenic	U6 pseudogene	intergenic				0.911392
21	44483027	+	ENSG00000289857	intergenic	U6 pseudogene	intergenic				0.807692
22	27793351	+	MN1	Intronic	U3 pseudogene	MN1_intron				0.157895	0.0171429					0.257732
22	39320380	-	RPL3	mRNA_lncRNA_TSS	AC126773.1 or U6 pseudogene	RPL3_exon, can be real mRNA TSS					0.932961
22	42565330	-	RN7SKP80	known snRNA snoRNA pseudogene	7SK pseudogene		0	0	0.0105263	0.0025641	0.00217457	0.00504572	0	0	0.00520833	0
22	50757213	+	RPL23AP7	mRNA_lncRNA_TSS	RNU4-72P	RPL23AP7_exon, can be a real mRNA TSS	0.686275
X	5314258	-	UNKNOWN	Intronic	U5 pseudogene	SHROOM4 _intron					0.109091		0.125
X	7427087	+	STS	Intronic	U1, U1 variants, or U1 pseudogene	STS_intron					0.33913
X	16875267	-	RNU4-6P	known snRNA snoRNA pseudogene	U4 pseudogene		0.0819672	0.0416354	0.173469	0.139263	0.116225	0.342054	0.165548	0.226738	0.11811	0.0700595
X	48081767	+	UNKNOWN	Intronic	U13 pseudogene	KJ892210_intron					0.428571		0.606742
X	91798093	+	RNU2-26P	known snRNA snoRNA pseudogene	U2 pseudogene			0.37931			0.405405		0.526316	0.773109		0.397202
X	98573815	+	LINC03077	Intronic	RNU4-86P	LINC03077_intron								0.957143
X	150902121	+	UNKNOWN	intergenic	U3 pseudogene	intergenic					0.0251046		0.101124			0.217391
Y	5019076	+	RNU2-57P	known snRNA snoRNA pseudogene	U2 pseudogene						0.32		0.450704	0.820513		0.423913
Y	18116848	+	RNU1-95P	known snRNA snoRNA pseudogene	U1 pseudogene										0.183673

### Sheet: m6A FTOKO
				HEK293T, wild-type			HEK293T, FTO KO
Chr	Postion (1-based, GRCh38)	Strand	Overlapped with GLORI (Liu et al., 2023)	A count	AG count	m6A level	A count	AG count	m6A level
12	50925065	+	TRUE	2205	4427	0.49808	1703	3624	0.469923
12	50925106	+	TRUE	230	321	0.716511	95	110	0.863636
12	51173034	-	TRUE	101	209	0.483254	40	55	0.727273
12	52070056	+	TRUE	194	884	0.219457	39	150	0.26
12	54000226	+	TRUE	829	3163	0.262093	183	929	0.196986
12	54053948	+	TRUE	587	741	0.792173	43	62	0.693548
12	55681759	+	TRUE	142	504	0.281746	14	82	0.170732
12	55817713	-	TRUE	947	5303	0.178578	59	227	0.259912
12	56688344	-	TRUE	528	2247	0.23498	87	441	0.197279
12	56725190	-	TRUE	345	2049	0.168375	43	183	0.234973
12	64610524	+	TRUE	101	455	0.221978	28	108	0.259259
12	71754962	+	TRUE	86	129	0.666667	36	67	0.537313
12	79690501	-	TRUE	197	809	0.243511	47	147	0.319728
12	79690481	-	TRUE	100	452	0.221239	17	61	0.278689
12	95534295	-	TRUE	126	247	0.510121	35	66	0.530303
12	110403602	-	TRUE	288	2036	0.141454	57	260	0.219231
12	110468486	+	TRUE	1797	5203	0.345378	525	1133	0.463372
12	131711148	+	TRUE	87	286	0.304196	35	111	0.315315
13	44142383	+	TRUE	154	677	0.227474	25	69	0.362319
13	50082285	+	TRUE	494	2084	0.237044	55	174	0.316092
13	99971089	-	TRUE	459	810	0.566667	44	81	0.54321
13	102799205	+	TRUE	677	2556	0.264867	257	888	0.289414
14	21431804	-	TRUE	224	436	0.513761	60	142	0.422535
14	23034822	-	TRUE	3764	9583	0.392779	564	1486	0.379542
14	24232526	-	TRUE	259	667	0.388306	37	59	0.627119
14	35122960	+	TRUE	342	1472	0.232337	50	255	0.196078
14	45134386	-	TRUE	77	354	0.217514	12	58	0.206897
14	60724252	-	TRUE	212	328	0.646341	42	71	0.591549
14	63727997	-	TRUE	130	257	0.505837	31	56	0.553571
14	73714353	-	TRUE	1813	4808	0.37708	258	716	0.360335
14	95157713	+	TRUE	223	741	0.300945	46	115	0.4
14	100375527	-	TRUE	114	348	0.327586	11	80	0.1375
14	100380937	+	TRUE	305	1054	0.289374	51	249	0.204819
4	8440663	-	TRUE	97	389	0.249357	28	115	0.243478
4	20251977	+	TRUE	328	593	0.55312	60	130	0.461538
4	30720439	+	TRUE	288	620	0.464516	41	87	0.471264
4	55396009	+	TRUE	315	1038	0.303468	17	55	0.309091
4	56435849	+	TRUE	276	1416	0.194915	82	293	0.279863
4	87422713	+	TRUE	120	411	0.291971	23	58	0.396552
4	101347512	-	TRUE	101	457	0.221007	13	68	0.191176
4	129093538	-	TRUE	155	913	0.16977	21	77	0.272727
6	1609970	+	TRUE	5739	14746	0.38919	578	1883	0.306957
6	2971720	-	TRUE	23	276	0.0833333	26	104	0.25
6	10412136	-	TRUE	475	1123	0.422974	159	395	0.402532
6	13814509	-	TRUE	187	735	0.254422	34	95	0.357895
6	16761979	+	TRUE	95	432	0.219907	22	92	0.23913
6	28923917	-	TRUE	626	2879	0.217437	70	309	0.226537
6	46653025	+	TRUE	620	855	0.725146	189	226	0.836283
6	107459484	-	TRUE	140	575	0.243478	46	145	0.317241
6	110874862	+	TRUE	7095	13341	0.531819	738	1137	0.649077
6	110874867	+	TRUE	765	1496	0.511364	265	447	0.592841
6	110874893	+	TRUE	313	593	0.527825	76	163	0.466258
6	116254043	-	TRUE	1542	2973	0.518668	193	399	0.483709
6	116254020	-	TRUE	340	1225	0.277551	45	180	0.25
6	126340145	+	TRUE	8041	39188	0.20519	1083	4556	0.237709
6	149317564	+	TRUE	791	2848	0.277739	82	262	0.312977
X	15331953	-	TRUE	1122	1575	0.712381	103	165	0.624242
X	48957844	-	TRUE	145	436	0.332569	24	82	0.292683
X	53422569	-	TRUE	70	465	0.150538	34	166	0.204819
X	69504438	+	TRUE	461	1033	0.446273	52	145	0.358621
X	73850917	-	TRUE	59	126	0.468254	27	121	0.22314
X	73852206	-	TRUE	164	205	0.8	36	50	0.72
X	73852643	-	TRUE	24394	29118	0.837764	14106	15718	0.897442
X	73852679	-	TRUE	115116	368436	0.312445	38469	139865	0.275044
X	107775741	-	TRUE	370	1103	0.335449	22	57	0.385965
X	135343999	-	TRUE	1276	2450	0.520816	187	331	0.564955
18	11851442	+	TRUE	4101	8858	0.462971	658	1372	0.479592
18	26548511	-	TRUE	463	891	0.519641	52	101	0.514851
18	26548556	-	TRUE	117	749	0.156208	14	57	0.245614
18	31102368	-	TRUE	43	211	0.203791	11	62	0.177419
18	31943045	-	TRUE	250	963	0.259605	23	95	0.242105
18	36187396	-	TRUE	345	546	0.631868	83	116	0.715517
18	57435437	+	TRUE	136	527	0.258065	15	87	0.172414
18	59900076	+	TRUE	983	4706	0.208882	1557	6428	0.242222
20	25407726	+	TRUE	277	1350	0.205185	19	79	0.240506
20	30377243	+	TRUE	75	447	0.167785	15	54	0.277778
20	46358760	-	TRUE	623	2056	0.303016	73	286	0.255245
20	46358752	-	TRUE	953	1776	0.536599	140	266	0.526316
20	46358728	-	TRUE	190	535	0.35514	40	98	0.408163
20	50191422	+	TRUE	364	1683	0.21628	55	218	0.252294
5	6713520	+	TRUE	33	173	0.190751	19	75	0.253333
5	36151864	-	TRUE	1095	5144	0.212869	152	572	0.265734
5	73448741	-	TRUE	550	1694	0.324675	234	969	0.241486
5	95822643	-	TRUE	484	2014	0.240318	114	393	0.290076
5	107671849	-	TRUE	138	365	0.378082	79	206	0.383495
5	111092373	+	TRUE	3639	18324	0.198592	403	1917	0.210224
5	111092399	+	TRUE	1813	9786	0.185265	245	1173	0.208866
5	124746570	-	TRUE	180	793	0.226986	57	153	0.372549
5	141476018	+	TRUE	57	232	0.24569	12	54	0.222222
5	160419049	-	TRUE	2597	15477	0.167797	630	3085	0.204214
5	163460058	-	TRUE	344	1547	0.222366	76	283	0.268551
5	163460263	-	TRUE	320	1485	0.215488	166	574	0.289199
5	181223764	+	TRUE	256	1106	0.231465	59	242	0.243802
5	181223806	+	TRUE	46	228	0.201754	17	77	0.220779
7	27174227	-	TRUE	578	2157	0.267965	36	120	0.3
7	27180218	-	TRUE	348	1309	0.265852	22	80	0.275
7	44624359	+	TRUE	84	132	0.636364	41	79	0.518987
7	90245255	+	TRUE	157	412	0.381068	12	52	0.230769
7	97871989	-	TRUE	61	255	0.239216	35	186	0.188172
7	100119750	+	TRUE	131	371	0.3531	35	115	0.304348
7	135977290	-	TRUE	1719	6538	0.262924	153	525	0.291429
7	139340544	+	TRUE	710	3372	0.210558	164	514	0.319066
10	87659169	+	TRUE	52	144	0.361111	30	87	0.344828
10	99329133	+	TRUE	49	96	0.510417	77	204	0.377451
10	101060966	-	TRUE	213	738	0.288618	22	69	0.318841
10	102854476	-	TRUE	429	937	0.457844	41	84	0.488095
10	112950331	+	TRUE	64	468	0.136752	49	186	0.263441
10	113853814	-	TRUE	1179	2058	0.572886	67	127	0.527559
10	113854697	+	TRUE	2386	4634	0.51489	269	660	0.407576
10	113854712	+	TRUE	688	2388	0.288107	96	344	0.27907
10	117542790	+	TRUE	94	154	0.61039	56	102	0.54902
10	119651414	+	TRUE	264	849	0.310954	54	184	0.293478
11	7020301	-	TRUE	297	752	0.394947	31	90	0.344444
11	8911454	+	TRUE	642	2599	0.247018	112	436	0.256881
11	57460576	+	TRUE	74	297	0.249158	30	90	0.333333
11	58578502	+	TRUE	1145	4846	0.236277	41	196	0.209184
11	66002102	-	TRUE	1204	7013	0.171681	164	740	0.221622
11	83157157	+	TRUE	3337	14448	0.230966	364	1382	0.263386
11	83286296	-	TRUE	284	575	0.493913	56	109	0.513761
11	95067057	+	TRUE	221	980	0.22551	26	123	0.211382
11	112961414	+	TRUE	65	271	0.239852	29	140	0.207143
11	114400405	-	TRUE	172	265	0.649057	96	120	0.8
11	134275786	+	TRUE	24	101	0.237624	32	112	0.285714
1	9942758	-	TRUE	607	3619	0.167726	140	619	0.226171
1	23559440	-	TRUE	116	498	0.232932	62	250	0.248
1	28505765	-	TRUE	451	1821	0.247666	45	116	0.387931
1	37690464	-	TRUE	368	1684	0.218527	229	871	0.262916
1	58783937	-	TRUE	123	1056	0.116477	57	265	0.215094
1	63322579	+	TRUE	280	1147	0.244115	38	185	0.205405
1	63323719	-	TRUE	326	1687	0.193242	87	314	0.27707
1	70354655	-	TRUE	426	1425	0.298947	66	221	0.298643
1	77979351	+	TRUE	83	585	0.14188	21	97	0.216495
1	92485832	-	TRUE	15	82	0.182927	12	55	0.218182
1	110338781	-	TRUE	22	108	0.203704	8	52	0.153846
1	151198620	+	TRUE	238	1335	0.178277	17	57	0.298246
1	154936861	-	TRUE	176	1258	0.139905	60	281	0.213523
1	156624619	+	TRUE	56	95	0.589474	70	119	0.588235
1	156727742	-	TRUE	389	955	0.40733	37	96	0.385417
1	161154109	-	TRUE	1494	3704	0.403348	224	415	0.539759
1	179882458	-	TRUE	71	309	0.229773	39	114	0.342105
1	201829534	-	TRUE	395	869	0.454545	64	151	0.423841
1	235329020	+	TRUE	1015	1492	0.680295	97	149	0.651007
15	40569376	+	TRUE	844	1595	0.529154	284	535	0.530841
15	40569416	+	TRUE	58	118	0.491525	42	77	0.545455
15	43330516	-	TRUE	550	2230	0.246637	62	338	0.183432
15	45402440	+	TRUE	182	413	0.440678	100	271	0.369004
15	72474367	+	TRUE	3080	6342	0.485651	1027	1981	0.518425
16	11915882	-	TRUE	357	1681	0.212374	68	301	0.225914
16	28491803	-	TRUE	291	1340	0.217164	26	207	0.125604
16	30445803	-	TRUE	2015	5479	0.367768	356	1529	0.232832
16	30534822	-	TRUE	1135	4566	0.248576	209	892	0.234305
16	30535135	+	TRUE	145	752	0.192819	34	149	0.228188
16	30535151	+	TRUE	169	337	0.501484	58	91	0.637363
16	30634607	+	TRUE	274	970	0.282474	19	63	0.301587
16	30659200	+	TRUE	38	183	0.20765	14	72	0.194444
16	30957345	+	TRUE	128	261	0.490421	29	54	0.537037
16	69566034	+	TRUE	213	1469	0.144997	35	134	0.261194
16	75555472	+	TRUE	93	107	0.869159	60	64	0.9375
17	8150810	-	TRUE	31	152	0.203947	19	77	0.246753
17	14301143	+	TRUE	72	279	0.258065	35	96	0.364583
17	17206281	-	TRUE	88	449	0.195991	47	208	0.225962
17	18183556	+	TRUE	71	269	0.263941	36	160	0.225
17	18314893	-	TRUE	38	501	0.0758483	11	52	0.211538
17	18314926	-	TRUE	326	1891	0.172396	72	325	0.221538
17	28711275	-	TRUE	107	284	0.376761	40	117	0.34188
17	39200398	+	TRUE	73	294	0.248299	19	72	0.263889
17	43170217	-	TRUE	83	820	0.10122	14	66	0.212121
17	48598215	-	TRUE	283	579	0.488774	32	93	0.344086
17	48615077	-	TRUE	2245	5482	0.409522	54	142	0.380282
17	48626254	-	TRUE	185	1093	0.169259	20	69	0.289855
17	48997553	+	TRUE	119	564	0.210993	16	94	0.170213
17	58417481	-	TRUE	224	828	0.270531	89	363	0.245179
17	59210030	+	TRUE	2792	13477	0.207168	123	740	0.166216
17	80415504	+	TRUE	37	169	0.218935	9	67	0.134328
19	1592306	-	TRUE	103	622	0.165595	66	276	0.23913
19	1911901	+	TRUE	134	322	0.416149	53	108	0.490741
19	2476189	+	TRUE	896	1187	0.754844	788	1278	0.616588
19	10194619	-	TRUE	18	115	0.156522	37	151	0.245033
19	18022463	+	TRUE	358	1066	0.335835	67	202	0.331683
19	19516126	-	TRUE	119	542	0.219557	25	168	0.14881
19	34926947	+	TRUE	92	401	0.229426	30	125	0.24
19	37719666	-	TRUE	41	229	0.179039	82	288	0.284722
19	39532805	-	TRUE	1194	3983	0.299774	469	1450	0.323448
19	42242884	-	TRUE	58	140	0.414286	29	58	0.5
19	45641531	+	TRUE	60	297	0.20202	32	139	0.230216
19	47352781	+	TRUE	1309	3269	0.400428	103	273	0.377289
19	57363612	+	TRUE	139	1017	0.136676	29	129	0.224806
19	57435413	+	TRUE	19	102	0.186275	29	87	0.333333
19	57947658	-	TRUE	40	179	0.223464	80	237	0.337553
21	26845349	-	TRUE	17	91	0.186813	14	65	0.215385
21	43728920	+	TRUE	383	1180	0.324576	59	161	0.36646
22	21002277	+	TRUE	160	573	0.279232	14	79	0.177215
22	29899651	-	TRUE	312	327	0.954128	356	370	0.962162
22	38656663	+	TRUE	323	2828	0.114215	19	71	0.267606
2	9423155	-	TRUE	332	1669	0.198922	30	117	0.25641
2	11344589	-	TRUE	111	494	0.224696	12	63	0.190476
2	19901585	-	TRUE	151	252	0.599206	88	112	0.785714
2	19901572	-	TRUE	34	116	0.293103	27	59	0.457627
2	27356908	+	TRUE	99	209	0.473684	48	73	0.657534
2	37317140	-	TRUE	57	150	0.38	25	63	0.396825
2	55617678	-	TRUE	457	979	0.466803	85	164	0.518293
2	55617971	+	TRUE	506	1497	0.338009	52	171	0.304094
2	70087770	+	TRUE	1095	1439	0.760945	125	187	0.668449
2	70087780	+	TRUE	432	962	0.449064	48	140	0.342857
2	74391989	-	TRUE	167	708	0.235876	19	163	0.116564
2	153478702	-	TRUE	183	332	0.551205	72	116	0.62069
2	161160482	+	TRUE	284	1799	0.157865	24	90	0.266667
2	169827483	+	TRUE	1717	4361	0.393717	121	292	0.414384
2	199459795	+	TRUE	269	804	0.334577	19	57	0.333333
2	199955874	+	TRUE	71	425	0.167059	31	125	0.248
2	206159747	+	TRUE	628	2801	0.224206	100	277	0.361011
3	4303335	+	TRUE	152	638	0.238245	21	112	0.1875
3	16264915	-	TRUE	1797	10131	0.177376	152	593	0.256324
3	19947165	+	TRUE	655	3533	0.185395	97	476	0.203782
3	57597813	+	TRUE	103	507	0.203156	12	57	0.210526
3	66038862	-	TRUE	235	830	0.283133	20	50	0.4
3	105366756	+	TRUE	156	424	0.367925	20	57	0.350877
3	119498582	+	TRUE	5798	14133	0.410246	325	630	0.515873
3	130746752	-	TRUE	554	1711	0.323787	148	451	0.32816
3	153162285	+	TRUE	222	430	0.516279	26	66	0.393939
3	157436830	+	TRUE	101	353	0.286119	56	229	0.244541
3	184712038	-	TRUE	355	1144	0.310315	74	217	0.341014
3	185285542	+	TRUE	895	4273	0.209455	106	509	0.208251
3	185285554	+	TRUE	334	1712	0.195093	45	222	0.202703
8	18084797	-	TRUE	197	728	0.270604	25	76	0.328947
8	30156219	-	TRUE	100	409	0.244499	48	217	0.221198
9	26892746	-	TRUE	1684	6259	0.269053	120	368	0.326087
9	37126326	+	TRUE	98	450	0.217778	31	131	0.236641
9	40992297	+	TRUE	162	685	0.236496	21	86	0.244186
9	68780102	+	TRUE	1540	2897	0.531584	213	464	0.459052
9	70413890	-	TRUE	216	938	0.230277	16	82	0.195122
9	83062230	+	TRUE	154	307	0.501629	33	88	0.375
9	83980614	-	TRUE	1130	7503	0.150606	34	134	0.253731
9	133030773	+	TRUE	423	1372	0.308309	162	535	0.302804
9	137241287	+	TRUE	73	651	0.112135	36	138	0.26087
