## Supplementary material for "Decoding m^6^Am by simultaneous transcription-start mapping and methylation quantification": Table S1-S7: Table S7 Oligos used in this study.xlsx

### Sheet: Sheet1
ReCappable-seq
ReCappable-seq 5' adapter (11N)	rCrCrUrArCrArCrGrArCrGrCrUrCrUrUrCrCrGrArUrCrUrNrNrNrNrNrNrNrNrNrNrNrArUrArU
ReCappable-seq 3' adapter	/5rApp/WWAGATCGGAAGAGCACACGTC/3ddC/
ReCappable-seq RT primer	GACGTGTGCTCTTCCGATCT
CROWN-seq
CROWN-seq 5' adapter (8N)	rCrCrUrArCrArCrGrArCrGrCrUrCrUrUrCrCrGrArUrCrUrNrNrNrNrNrNrNrNrArUrArU
CROWN-seq 5' adapter (11N)	rCrCrUrArCrArCrGrArCrGrCrUrCrUrUrCrCrGrArUrCrUrNrNrNrNrNrNrNrNrNrNrNrArUrArU
CROWN-seq 3' adapter	/5’rApp/AGATCGGAAGAGCACACGTCTGAACTCCAGTCACAAAAAAAAAAAAAAACCCCCCCCCCAAAAAAAAAAAAAAA/3AmMO/
CROWN-seq RT primer	GACGTGTGCTCTTCCGATCT
GLORI
GLORI 5' adapter (11N)	rCrCrUrArCrArCrGrArCrGrCrUrCrUrUrCrCrGrArUrCrUrNrNrNrNrNrNrNrNrNrNrNrArUrArU
GLORI 3' adapter	/5rApp/AGATCGGAAGAGCACACGTC/3AmMO/
GLORI RT primer	GACGTGTGCTCTTCCGATCT
RT-qPCR
PCIF1_qPCR_F	GGAGAATCGTCCCTACTACTT
PCIF1_qPCR_R	GCTTTCTGGGCTTGTTCT
GAPDH_qPCR_F	GTGGACCTGACCTGCCGTCT
GAPDH_qPCR_R	GGAGGAGTGGGTGTCGCTGT
